# Separation slang – Laboratory mice use low-frequency call repertoire during physical separation

**DOI:** 10.1101/2025.09.26.678748

**Authors:** Daniel Breslav, Michal Wojcik, Ursula Koch, Thorsten Becker

## Abstract

The discovery of a diverse repertoire of ultrasonic vocalizations (USVs) sparked interest in understanding their role in mouse social behavior. Social communication in mice is not just vocal, but multimodal and occurs mostly in close proximity. Aiming to unravel the impact direct physical interaction has on the vocal communication of same-sex mouse dyads, we separated mice through a divider preventing direct physical interaction, but allowing visual, olfactory and some tactile interaction through holes. Separated dyads emitted a distinct call repertoire consisting mainly of calls in or just above the human audible range (but not squeaks) as well as Noisy calls, and only to a lesser degree of USVs. Increasing the possibility for direct interaction through larger holes in the divider led to an adaption of the call repertoire. The separation-induced call repertoire was neither affected by sex, nor was it mouse strain specific, even though differences in spectro-temporal parameters and call class proportion occurred. Lastly, buspirone treatment showed no observable effect, suggesting anxiety to not be the main driver underlying the separation-induced call repertoire. We show that separated same-sex mouse dyads predominantly emit a call repertoire that until now has only been observed in isolation or during aversive stimulation.
