## Supplementary material for "Separation slang – Laboratory mice use low-frequency call repertoire during physical separation": Archive containing .xlsx files for each figure.: m2mCoordAtCalls_unification.xlsx

### Sheet: Sheet1
CallTime_s	sex	mouse ID	dist	prefix
1032.57	male	288	250.12	Noisy
1073.34	male	288	569.175	LFV
1154.7	male	288	1124.36	LFV
1193.46	male	288	246.033	LFV
1193.55	male	288	261.06	LFV
1232.66	male	288	25.2729	USV
1232.75	male	288	3.18081	USV
1232.99	male	288	29.3428	USV
1233.09	male	288	48.3747	USV
1234.23	male	288	38.2585	USV
1234.32	male	288	98.1439	USV
1240.71	male	288	311.411	LFV
999.749	male	291	502.658	USV
999.88	male	291	440.844	USV
1000.01	male	291	444.107	USV
1000.12	male	291	473.116	USV
1000.29	male	291	396.388	USV
1000.37	male	291	412.11	USV
1000.53	male	291	332.915	USV
1000.64	male	291	361.504	USV
1000.74	male	291	351.447	USV
1000.83	male	291	376.411	USV
1001.14	male	291	412.2	USV
1001.24	male	291	432.954	USV
1001.32	male	291	447.086	USV
1001.41	male	291	466.474	USV
1001.69	male	291	392.259	USV
1001.78	male	291	365.289	USV
1001.89	male	291	315.36	USV
1004.25	male	291	330.461	USV
1004.43	male	291	299.78	USV
1004.69	male	291	405.732	USV
1013.83	male	291	439.999	USV
1013.92	male	291	426.761	USV
1014.05	male	291	383.289	USV
1014.19	male	291	344.945	USV
1014.38	male	291	356.517	USV
1014.49	male	291	353.618	USV
1014.59	male	291	350.677	USV
1014.78	male	291	354.752	USV
1014.87	male	291	354.222	USV
1015.54	male	291	357.266	USV
1015.64	male	291	354.95	USV
1016.04	male	291	349.615	USV
1016.13	male	291	331.128	USV
1016.23	male	291	335.731	USV
1016.35	male	291	329.963	USV
1016.44	male	291	375.002	USV
1016.91	male	291	386.657	USV
1016.99	male	291	320.723	USV
1017.91	male	291	337.935	USV
1018.18	male	291	531.686	USV
1021.31	male	291	287.449	USV
1021.42	male	291	303.174	USV
1021.53	male	291	299.183	USV
1021.63	male	291	305.662	USV
1021.74	male	291	305.913	USV
1021.89	male	291	298.6	USV
1022.01	male	291	286.019	USV
1022.13	male	291	295.771	USV
1022.22	male	291	290.564	USV
1022.31	male	291	310.996	USV
1022.4	male	291	310.659	USV
1022.49	male	291	304.174	USV
1022.59	male	291	293.441	USV
1023.33	male	291	293.033	USV
1023.97	male	291	364.598	USV
1024.05	male	291	363.48	USV
1024.14	male	291	374.651	USV
1024.33	male	291	358.912	USV
1026.53	male	291	287.109	USV
1027.5	male	291	174.982	LFV
1028.08	male	291	81.091	USV
1028.17	male	291	90.4791	USV
1028.26	male	291	125.428	USV
1028.35	male	291	226.894	USV
1029.84	male	291	645.677	USV
1029.93	male	291	696.381	USV
1031.03	male	291	1011.7	USV
1031.21	male	291	942.151	USV
1031.6	male	291	784.811	Noisy
1039.45	male	291	1146.73	USV
1040.5	male	291	946.026	LFV
1040.88	male	291	435.579	LFV
1042.74	male	291	61.5373	LFV
1045.84	male	291	245.717	USV
1045.96	male	291	213.539	USV
1046.07	male	291	184.529	USV
1046.17	male	291	223.764	USV
1046.27	male	291	269.157	USV
1046.37	male	291	263.034	USV
1046.49	male	291	254.925	USV
1047.12	male	291	248.882	USV
1047.21	male	291	251.226	USV
1047.31	male	291	42.134	USV
1048.4	male	291	245.598	USV
1048.5	male	291	272.171	USV
1048.61	male	291	317.935	USV
1048.7	male	291	328.035	USV
1049	male	291	297.548	USV
1049.1	male	291	245.536	USV
1049.29	male	291	283.61	USV
1049.4	male	291	264.579	USV
1050.85	male	291	258.044	USV
1051.22	male	291	292.705	USV
1052.91	male	291	267.991	USV
1053.03	male	291	229.154	USV
1179.81	male	291	246.688	LFV
1180.56	male	291	121.722	LFV
1201.86	male	291	100.205	LFV
1202.31	male	291	69.771	LFV
1209.74	male	291	143.302	USV
1209.84	male	291	177.695	USV
1210.02	male	291	146.61	USV
1210.15	male	291	150.127	USV
1210.29	male	291	265.384	USV
1210.4	male	291	222.298	USV
1235.31	male	291	831.232	USV
1235.41	male	291	822.999	USV
1237.63	male	291	855.516	USV
1237.72	male	291	848.333	USV
1237.89	male	291	644.007	USV
1237.99	male	291	588.756	USV
1238.11	male	291	477.031	USV
1238.2	male	291	461.841	USV
1238.29	male	291	460.57	USV
1238.48	male	291	483.526	USV
1238.56	male	291	500.521	USV
1238.68	male	291	469.793	USV
1238.93	male	291	309.572	USV
1239.16	male	291	183.819	USV
1239.69	male	291	62.2839	USV
1239.8	male	291	50.7767	USV
1240.08	male	291	3.09987	USV
1240.96	male	291	67.1024	USV
1241.09	male	291	108.259	USV
1241.21	male	291	134.031	USV
1245.06	male	291	610.99	USV
1245.16	male	291	661.257	USV
1245.28	male	291	677.727	USV
1247.3	male	291	38.7946	USV
1247.4	male	291	49.471	USV
1247.49	male	291	6.62086	USV
1247.6	male	291	2.75416	USV
1248.25	male	291	36.8905	USV
1248.34	male	291	52.5953	USV
1248.92	male	291	23.5088	USV
1249.19	male	291	73.8413	USV
1249.28	male	291	81.7247	USV
1249.49	male	291	72.506	USV
1249.6	male	291	69.3209	USV
1249.8	male	291	68.8787	USV
1250.18	male	291	69.8275	USV
1250.27	male	291	80.7685	USV
1250.36	male	291	64.1374	USV
1250.49	male	291	57.9384	USV
1250.67	male	291	62.9855	USV
1250.81	male	291	34.9919	USV
1250.92	male	291	36.3325	USV
1251.04	male	291	97.4053	USV
1257.5	male	291	8.3544	USV
1257.6	male	291	9.18099	USV
1257.75	male	291	9.06852	LFV
1258.28	male	291	14.2063	USV
1258.39	male	291	13.4421	USV
1258.5	male	291	14.2076	USV
1258.61	male	291	11.7899	USV
1258.71	male	291	11.8292	USV
1113.52	male	294	852.409	LFV
1223.85	male	294	172.053	Noisy
1223.95	male	294	240.099	Noisy
1224.07	male	294	208.967	LFV
960.668	female	315	269.3	USV
960.784	female	315	270.044	USV
960.915	female	315	210.957	USV
961.454	female	315	282.319	USV
962.209	female	315	193.771	USV
962.33	female	315	262.216	USV
963.536	female	315	109.714	USV
963.639	female	315	165.499	USV
963.744	female	315	183.969	USV
964.606	female	315	96.9722	USV
964.69	female	315	54.232	USV
964.773	female	315	102.91	USV
964.903	female	315	101.606	USV
965.031	female	315	57.6078	USV
965.139	female	315	105.519	USV
965.335	female	315	85.1697	USV
965.595	female	315	50.6754	USV
966.39	female	315	123.646	USV
966.478	female	315	157.009	USV
968.843	female	315	438.315	USV
968.974	female	315	451.328	USV
969.067	female	315	489.068	USV
969.223	female	315	522.752	USV
969.325	female	315	427.863	USV
969.449	female	315	305.994	USV
969.602	female	315	286.072	USV
969.766	female	315	306.143	USV
969.895	female	315	310.295	USV
970.276	female	315	282.395	USV
970.907	female	315	195.789	USV
971.02	female	315	200.183	USV
971.142	female	315	215.809	USV
971.243	female	315	242.867	USV
971.379	female	315	299.388	USV
971.495	female	315	353.551	USV
971.601	female	315	373.062	USV
971.72	female	315	426.903	USV
971.819	female	315	351.191	USV
971.929	female	315	288.118	USV
972.044	female	315	266.886	USV
972.159	female	315	280.755	USV
972.271	female	315	231.52	USV
972.379	female	315	222.502	USV
972.471	female	315	257.189	USV
972.592	female	315	188.917	USV
972.705	female	315	111.776	USV
973.557	female	315	149.249	USV
974.295	female	315	271.123	USV
974.406	female	315	218.011	USV
974.51	female	315	146.592	USV
975.271	female	315	208.188	USV
975.456	female	315	169.69	USV
975.564	female	315	133.986	USV
975.656	female	315	92.9456	USV
975.782	female	315	83.7646	USV
975.909	female	315	96.7902	USV
976.06	female	315	169.685	USV
976.183	female	315	210.098	USV
976.327	female	315	200.921	USV
976.429	female	315	167.278	USV
976.653	female	315	144.931	USV
976.795	female	315	79.2197	USV
977.693	female	315	11.5392	USV
977.811	female	315	18.2721	USV
980.566	female	315	356.701	USV
980.651	female	315	346.43	USV
980.744	female	315	342.012	USV
981.119	female	315	269.799	USV
981.261	female	315	225.687	USV
981.453	female	315	168.141	USV
981.582	female	315	288.068	USV
981.718	female	315	119.57	USV
981.837	female	315	135.326	USV
981.962	female	315	128.086	USV
982.099	female	315	134.098	USV
982.31	female	315	134.374	USV
982.433	female	315	161.916	USV
982.54	female	315	210.686	USV
982.66	female	315	18.3689	USV
982.762	female	315	12.1009	USV
982.868	female	315	39.7914	USV
983.187	female	315	54.8443	USV
1001.57	female	315	102.875	USV
1001.66	female	315	48.5673	USV
1001.75	female	315	20.0353	USV
1001.85	female	315	4.84462	USV
1001.98	female	315	15.809	USV
1002.07	female	315	52.9231	USV
1003.28	female	315	163.577	USV
1004.2	female	315	139.93	USV
1015.87	female	315	155.479	USV
1015.95	female	315	120.602	USV
1016.04	female	315	117.794	USV
1016.1	female	315	109.324	USV
1016.19	female	315	58.4224	USV
1016.31	female	315	79.6263	USV
1016.4	female	315	71.8362	USV
1016.51	female	315	75.6592	USV
1016.64	female	315	143.198	USV
1016.74	female	315	190.497	USV
1016.87	female	315	151.825	USV
1017.87	female	315	16.3073	USV
1017.98	female	315	230.254	USV
1026.32	female	315	47.4547	USV
1026.41	female	315	73.2003	USV
1026.51	female	315	82.7674	USV
1026.61	female	315	191.16	USV
1026.72	female	315	230.992	USV
1026.86	female	315	155.474	USV
1027.08	female	315	142.971	USV
1027.21	female	315	214.251	USV
1027.32	female	315	237.408	USV
1027.43	female	315	251.618	USV
1027.59	female	315	230.485	USV
1027.71	female	315	227.251	USV
1027.99	female	315	160.805	USV
1028.1	female	315	57.3721	USV
1028.94	female	315	88.4816	USV
1029.34	female	315	25.911	USV
1029.44	female	315	192.283	USV
1029.54	female	315	308.741	USV
1029.63	female	315	289.279	USV
1038.79	female	315	8.32391	USV
1038.88	female	315	37.3067	USV
1039.03	female	315	124.446	USV
1039.17	female	315	303.555	USV
1039.3	female	315	329.289	USV
1039.4	female	315	343.613	USV
1039.55	female	315	327.395	USV
1039.69	female	315	315.915	USV
1039.85	female	315	292.296	USV
1039.95	female	315	143.912	USV
1040.04	female	315	140.805	USV
1040.15	female	315	140.456	USV
1040.24	female	315	55.0603	USV
1040.36	female	315	59.7223	USV
1040.45	female	315	186.023	USV
1040.58	female	315	171.562	USV
1041.11	female	315	34.4035	USV
1041.19	female	315	54.2143	USV
1042.69	female	315	73.9613	USV
1042.82	female	315	83.9742	USV
1042.96	female	315	80.7594	MFV
1043.09	female	315	92.4047	USV
1043.22	female	315	101.063	USV
1043.32	female	315	105.581	USV
1043.47	female	315	104.246	USV
1043.62	female	315	107.533	USV
1043.93	female	315	91.9767	USV
1044.03	female	315	103.694	USV
1072.48	female	315	324.012	USV
1072.54	female	315	236.535	USV
1072.83	female	315	20.6746	USV
1073.14	female	315	84.135	USV
1073.23	female	315	65.4989	USV
1073.46	female	315	72.7794	USV
1073.56	female	315	46.5715	USV
1073.66	female	315	10.7221	USV
1073.79	female	315	149.189	USV
1073.92	female	315	80.3857	USV
1074.09	female	315	226.81	USV
1074.23	female	315	262.843	USV
1074.39	female	315	320.364	USV
1074.49	female	315	283.766	USV
1074.72	female	315	360.719	USV
1074.82	female	315	411.731	USV
1074.92	female	315	281.794	USV
1075.02	female	315	126.247	USV
1075.16	female	315	110.272	USV
1139.96	female	315	298.742	USV
1140.28	female	315	182.357	USV
1140.76	female	315	57.9002	USV
997.289	female	316	21.1945	USV
998.687	female	316	44.5574	USV
998.77	female	316	71.3649	USV
998.871	female	316	113.394	USV
998.989	female	316	178.908	USV
999.134	female	316	194.592	USV
999.302	female	316	219.24	USV
999.393	female	316	225.129	USV
999.576	female	316	185.544	USV
999.764	female	316	200.297	USV
999.937	female	316	254.062	USV
1000.02	female	316	262.274	USV
1000.12	female	316	272.487	USV
1000.23	female	316	286.09	USV
1000.34	female	316	250.708	USV
1000.47	female	316	264.407	USV
1000.61	female	316	267.838	USV
1000.73	female	316	291.871	USV
1000.89	female	316	283.714	USV
1000.98	female	316	279.758	USV
1001.12	female	316	233.607	USV
1001.23	female	316	197.809	USV
1001.34	female	316	114.897	USV
1001.44	female	316	79.9478	USV
1001.55	female	316	78.6961	USV
1003.24	female	316	306.245	USV
1003.33	female	316	318.407	USV
1003.48	female	316	332.19	USV
1003.58	female	316	353.161	USV
1003.71	female	316	339.774	USV
1003.82	female	316	326.959	USV
1003.97	female	316	374.945	USV
1004.11	female	316	331.845	USV
1004.27	female	316	264.779	USV
1004.41	female	316	248.938	USV
1004.52	female	316	231.687	USV
1004.7	female	316	238.419	USV
1004.81	female	316	200.829	USV
1004.93	female	316	75.2252	USV
1005.1	female	316	82.5878	USV
1005.2	female	316	141.718	USV
1005.33	female	316	51.8949	USV
1005.61	female	316	95.787	USV
1005.72	female	316	146.576	USV
1005.82	female	316	133.844	USV
1005.94	female	316	146.179	USV
1006.06	female	316	183.074	USV
1006.22	female	316	197.952	USV
1006.33	female	316	166.949	USV
1006.43	female	316	185.83	USV
1006.55	female	316	233.59	USV
1008.12	female	316	304.807	USV
1008.32	female	316	327.103	USV
1008.47	female	316	307.198	USV
1008.63	female	316	306.622	USV
1008.74	female	316	293.407	USV
1008.87	female	316	291.939	USV
1008.97	female	316	252.775	USV
1009.09	female	316	217.794	USV
1009.27	female	316	127.506	USV
1009.41	female	316	153.958	USV
1009.57	female	316	170.777	USV
1009.96	female	316	217.912	USV
1010.07	female	316	247.431	USV
1010.23	female	316	237.222	USV
1010.39	female	316	257.926	USV
1010.51	female	316	243.976	USV
1010.65	female	316	207.816	USV
1011.17	female	316	221.306	USV
1011.33	female	316	149.443	USV
1011.45	female	316	146.24	USV
1011.56	female	316	182.258	USV
1011.82	female	316	275.405	USV
1011.95	female	316	259.096	USV
1012.05	female	316	202.155	USV
1012.17	female	316	161.327	USV
1012.27	female	316	151.009	USV
1012.4	female	316	200.454	USV
1012.52	female	316	205.705	USV
1012.74	female	316	237.161	USV
1013.45	female	316	292.886	USV
1013.67	female	316	320.452	USV
1013.77	female	316	326.637	USV
1013.87	female	316	309.55	USV
1014.3	female	316	318.929	USV
1014.41	female	316	282.538	USV
1014.52	female	316	230.466	USV
1014.68	female	316	212.461	USV
1014.79	female	316	222.022	USV
1015.11	female	316	237.114	USV
1015.21	female	316	203.284	USV
1015.53	female	316	96.6455	USV
1016.22	female	316	44.0824	USV
1017.5	female	316	189.091	USV
1017.64	female	316	203.386	USV
1017.78	female	316	162.409	USV
1017.91	female	316	157.963	USV
1018.1	female	316	195.407	USV
1018.24	female	316	238.266	USV
1018.39	female	316	216.372	USV
1018.59	female	316	116.418	USV
1018.77	female	316	37.4146	USV
1018.87	female	316	58.6476	USV
1019	female	316	58.903	USV
1019.14	female	316	11.5285	USV
1019.37	female	316	65.5833	USV
1019.51	female	316	118.739	USV
1019.92	female	316	206.128	USV
1020.33	female	316	216.41	USV
1020.44	female	316	212.251	USV
1020.79	female	316	250.47	USV
1020.94	female	316	231.681	USV
1021.08	female	316	238.318	USV
1021.24	female	316	235.416	USV
1021.36	female	316	250.674	USV
1021.53	female	316	243.617	USV
1021.68	female	316	227.836	USV
1021.86	female	316	182.593	USV
1022	female	316	169.208	USV
1022.16	female	316	154.063	USV
1022.53	female	316	177.266	USV
1022.67	female	316	139.768	USV
1022.91	female	316	175.885	USV
1023.07	female	316	157.18	USV
1023.18	female	316	211.334	USV
1023.31	female	316	9.38835	USV
1062.2	female	316	154.111	USV
1062.36	female	316	177.907	USV
1062.74	female	316	203.961	USV
1062.84	female	316	186.041	USV
1063.1	female	316	216.433	USV
1063.21	female	316	229.081	USV
1063.54	female	316	277.429	USV
1063.65	female	316	288.717	USV
1063.88	female	316	284.045	USV
1064.63	female	316	203.916	USV
1064.85	female	316	213.547	USV
1064.98	female	316	196.105	USV
1065.09	female	316	178.519	USV
1066.12	female	316	152.922	USV
1066.22	female	316	143.155	USV
1066.38	female	316	132.502	USV
1066.52	female	316	134.146	USV
1066.66	female	316	130.065	USV
1066.76	female	316	146.868	USV
1066.95	female	316	144.875	USV
1067.1	female	316	135.258	USV
1067.26	female	316	166.667	USV
1067.42	female	316	184.945	USV
1067.59	female	316	217.608	USV
1067.71	female	316	225.912	USV
1067.92	female	316	119.239	USV
1068.06	female	316	43.4847	USV
1068.17	female	316	32.8273	USV
1068.29	female	316	35.2621	USV
1068.39	female	316	30.8701	USV
1068.5	female	316	55.3914	USV
1068.84	female	316	148.169	USV
1068.94	female	316	216.268	USV
1069.06	female	316	232.85	USV
1069.51	female	316	226.97	USV
1069.64	female	316	238.529	USV
1069.77	female	316	260.869	USV
1070.02	female	316	276.927	USV
1070.16	female	316	287.443	USV
1070.28	female	316	294.285	USV
1070.42	female	316	197.075	USV
1070.73	female	316	140.78	USV
1070.97	female	316	221.694	USV
1071.11	female	316	222.402	USV
1071.24	female	316	232.443	USV
1071.35	female	316	249.02	USV
1071.47	female	316	216.351	USV
1071.6	female	316	218.393	USV
1071.78	female	316	239.94	USV
1071.95	female	316	222.681	USV
1072.06	female	316	213.119	USV
1072.23	female	316	165.766	USV
1072.38	female	316	166.737	USV
1072.54	female	316	158.06	USV
1072.67	female	316	166.527	USV
1072.85	female	316	187.468	USV
1073.02	female	316	208.306	USV
1073.19	female	316	286.51	USV
1073.36	female	316	250.292	USV
1073.57	female	316	168.289	USV
1073.71	female	316	131.912	USV
1073.86	female	316	193.464	USV
1074.15	female	316	67.3295	USV
1074.67	female	316	238.159	USV
1074.78	female	316	207.393	USV
1074.95	female	316	222.411	USV
1075.28	female	316	312.963	USV
1075.41	female	316	287.968	USV
1075.57	female	316	289.958	USV
1075.79	female	316	322.264	USV
1075.9	female	316	335.084	USV
1076.06	female	316	311.522	USV
1076.22	female	316	233.303	USV
1076.41	female	316	67.8384	USV
1076.53	female	316	118.384	USV
1076.74	female	316	185.107	USV
1076.84	female	316	185.631	USV
1076.94	female	316	125.963	USV
1077.08	female	316	104.972	USV
1077.22	female	316	88.1015	USV
1077.38	female	316	165.894	USV
1077.56	female	316	210.922	USV
1077.71	female	316	211.897	USV
1077.96	female	316	150.906	USV
1078.14	female	316	153.248	USV
1078.44	female	316	152.637	USV
1078.6	female	316	235.691	USV
1078.73	female	316	285.664	USV
1078.96	female	316	173.257	USV
1079.18	female	316	200.366	USV
1079.32	female	316	224.351	USV
1079.45	female	316	292.226	USV
1079.87	female	316	184.502	USV
1080.95	female	316	206.873	USV
1081.23	female	316	294.054	USV
1081.38	female	316	352.351	USV
1081.55	female	316	318.022	USV
1081.74	female	316	272.749	USV
1082.06	female	316	253.924	USV
1082.39	female	316	135.855	USV
1083.22	female	316	203.648	USV
1083.4	female	316	207.734	USV
1083.58	female	316	200.534	USV
1083.7	female	316	195.641	USV
1084.02	female	316	261.914	USV
1084.13	female	316	278.227	USV
1084.32	female	316	275.055	USV
1084.48	female	316	271.512	USV
1084.69	female	316	231.936	USV
1085.28	female	316	113.033	USV
1085.4	female	316	147.408	USV
1085.55	female	316	208.157	USV
1086.11	female	316	274.647	USV
1086.33	female	316	244.736	USV
1086.62	female	316	214.614	USV
1086.73	female	316	200.152	USV
1086.88	female	316	219.165	USV
1087.24	female	316	258.926	USV
1087.37	female	316	272.682	USV
1087.6	female	316	183.298	USV
1087.74	female	316	150.208	USV
1087.94	female	316	165.422	USV
1088.11	female	316	164.923	USV
1088.25	female	316	118.364	USV
1088.49	female	316	193.211	USV
1088.62	female	316	167.653	USV
1088.79	female	316	182.553	USV
1089.02	female	316	194.859	USV
1106.58	female	316	388.869	USV
1106.7	female	316	387.997	USV
984.413	male	327	203.227	LFV
1150.35	male	327	283.365	LFV
1198.74	male	327	384.696	USV
1010.26	male	328	1015.21	USV
1010.42	male	328	953.396	USV
1084.71	male	328	712.79	LFV
1174.83	male	328	327.818	LFV
1174.9	male	328	276.531	LFV
999.748	female	335	165.676	USV
1004.15	female	335	258.751	USV
1004.26	female	335	258.011	USV
1004.36	female	335	257.461	USV
1004.46	female	335	286.874	USV
1004.56	female	335	261.464	USV
1005.32	female	335	52.5265	USV
1005.42	female	335	70.4184	USV
1005.51	female	335	80.2705	USV
1005.66	female	335	23.6107	USV
1005.79	female	335	37.206	USV
1005.92	female	335	48.9913	USV
1006.03	female	335	55.7346	USV
1016.36	female	335	1005.16	LFV
1016.53	female	335	986.445	LFV
1016.62	female	335	948.379	Noisy
1016.68	female	335	951.089	LFV
1056.13	female	335	899.797	LFV
1073.22	female	335	1102.95	LFV
1199.91	female	335	8.79196	USV
993.064	female	340	253.921	USV
993.205	female	340	285.547	USV
993.434	female	340	233.086	USV
993.532	female	340	182.031	USV
993.616	female	340	112.797	USV
993.709	female	340	81.822	USV
994.645	female	340	24.8637	USV
1043.31	female	340	216.489	Noisy
1071.2	female	340	169.869	LFV
1071.27	female	340	209.983	LFV
1071.43	female	340	355.71	LFV
1176.51	female	340	115.493	USV
1176.61	female	340	87.6602	USV
981.598	male	341	272.301	Noisy
1013.44	male	341	204.413	USV
1038.69	male	341	138.565	LFV
1038.95	male	341	99.9061	LFV
1066.02	male	341	657.257	LFV
1131.83	male	341	206.246	LFV
1131.92	male	341	195.386	LFV
1132.01	male	341	188.853	LFV
1135.4	male	341	214.529	LFV
1142.16	male	341	3.24492	LFV
1143.19	male	341	25.9426	LFV
1143.92	male	341	48.6668	LFV
1144	male	341	77.7941	LFV
1144.17	male	341	8.34965	LFV
1155.69	male	341	227.334	LFV
1155.93	male	341	194.759	LFV
1165.34	male	341	251.147	LFV
1168.57	male	341	206.686	LFV
1168.96	male	341	208.586	LFV
1169.04	male	341	209.547	LFV
1169.12	male	341	211.026	LFV
1191.59	male	341	336.241	LFV
1191.69	male	341	317.156	LFV
1192.07	male	341	223.968	LFV
1230.1	male	341	417.068	USV
1230.91	male	341	242.291	LFV
1231.01	male	341	303.758	LFV
1231.34	male	341	217.075	LFV
1231.42	male	341	81.4959	LFV
1231.56	male	341	156.278	USV
1231.73	male	341	84.1942	LFV
1231.81	male	341	79.0459	LFV
1231.9	male	341	25.1775	LFV
1231.99	male	341	29.3689	LFV
1232.18	male	341	41.4331	LFV
1232.26	male	341	122.401	LFV
1232.45	male	341	39.739	LFV
1232.54	male	341	85.121	LFV
1234.4	male	341	230.245	LFV
1235.87	male	341	174.624	USV
1236.07	male	341	81.8224	MFV
1236.19	male	341	131.364	USV
1237.05	male	341	73.7587	USV
1239.37	male	341	170.28	USV
1242.76	male	341	265.565	LFV
1249.56	male	341	223.74	USV
1249.96	male	341	215.494	USV
1250.17	male	341	237.196	USV
1250.35	male	341	343.834	MFV
1250.53	male	341	396.278	USV
1258.45	male	341	176.161	LFV
1004.43	male	350	38.3615	Noisy
1072.57	male	350	817.37	USV
1072.66	male	350	768.11	USV
1094.57	male	350	360.378	LFV
1160.18	male	350	1001.22	LFV
1187.47	male	350	1316.35	LFV
1228.09	male	350	843.394	Noisy
1082.96	female	351	324.886	LFV
1208.07	female	351	505.202	LFV
1015.68	male	353	275.227	USV
1019.74	male	353	225.169	USV
1019.82	male	353	164.586	USV
1025.59	male	353	340.689	USV
1025.69	male	353	354.869	USV
1025.98	male	353	295.799	USV
1028.39	male	353	238.474	USV
1028.49	male	353	269.126	USV
1028.59	male	353	302.749	USV
1033.58	male	353	249.392	LFV
1040.03	male	353	15.8822	Noisy
1041.63	male	353	36.7676	USV
1044.37	male	353	10.2301	USV
1044.5	male	353	112.956	USV
1044.66	male	353	144.678	USV
1048.54	male	353	350.161	USV
1054.29	male	353	14.1335	USV
1055.46	male	353	6.54423	USV
1064.65	male	353	357.756	USV
1064.77	male	353	396.89	USV
1065.06	male	353	402.175	USV
1071.63	male	353	15.198	USV
1074.96	male	353	252.568	USV
1083.47	male	353	101.424	Noisy
1092.06	male	353	168.434	USV
1092.16	male	353	178.107	USV
1092.55	male	353	159.839	USV
1105.55	male	353	301.641	Noisy
1106.34	male	353	96.8836	Noisy
1112.51	male	353	53.4299	Noisy
1113.14	male	353	176.408	Noisy
1113.4	male	353	182.523	Noisy
1113.79	male	353	303.585	Noisy
1159.3	male	353	72.2883	USV
1159.75	male	353	295.216	USV
1159.86	male	353	263.408	USV
1160.06	male	353	259.052	USV
1171.91	male	353	209.143	USV
1172.03	male	353	209.12	USV
1172.13	male	353	228.086	USV
1172.34	male	353	253.668	USV
1172.57	male	353	265.353	USV
1172.67	male	353	249.125	USV
1172.79	male	353	235.221	USV
1211.51	male	353	557.056	MFV
1230.42	male	353	301.283	USV
1230.56	male	353	341.008	USV
1230.72	male	353	357.619	USV
1231.17	male	353	528.471	USV
1231.26	male	353	582.632	USV
1244.48	male	353	256.892	USV
1079.53	female	354	414.453	LFV
1256.37	female	354	323.883	LFV
1011.47	female	371	1105.4	LFV
1115.87	female	371	372.835	USV
1120.51	female	371	271.071	LFV
1120.58	female	371	164	LFV
1135.74	female	371	54.0211	USV
1135.82	female	371	33.3705	USV
1141.42	female	371	39.5929	USV
1141.69	female	371	1.45642	LFV
1149.47	female	371	929.2	LFV
1251.43	female	371	583.239	LFV
962.737	male	373	295.37	USV
962.837	male	373	215.308	USV
963.011	male	373	107.491	USV
963.064	male	373	78.5166	USV
963.14	male	373	62.5592	USV
963.411	male	373	90.5163	USV
963.595	male	373	92.8323	USV
972.366	male	373	2.10443	USV
972.47	male	373	2.53717	USV
972.572	male	373	19.5592	USV
992.892	male	373	179.593	USV
992.986	male	373	174.137	USV
993.085	male	373	158.087	USV
993.178	male	373	117.96	USV
993.275	male	373	81.2421	USV
996.218	male	373	0.972387	USV
996.327	male	373	8.81332	USV
996.423	male	373	51.6682	USV
996.537	male	373	80.6951	USV
996.637	male	373	79.7257	USV
996.731	male	373	66.3907	USV
998.276	male	373	162.605	USV
998.384	male	373	121.07	USV
998.539	male	373	120.988	USV
998.711	male	373	122.058	USV
998.827	male	373	46.612	USV
999.074	male	373	38.2535	USV
999.179	male	373	44.5882	USV
999.288	male	373	47.3168	USV
999.868	male	373	210.773	USV
1000.09	male	373	251.389	USV
1000.19	male	373	198.814	USV
1000.3	male	373	145.047	USV
1000.51	male	373	93.0604	USV
1001.59	male	373	23.1753	USV
1002.48	male	373	16.7249	USV
1002.59	male	373	15.0789	USV
1002.69	male	373	15.217	USV
1025.14	male	373	2.95653	USV
1025.25	male	373	86.7522	USV
1025.51	male	373	140.317	USV
1027.08	male	373	235.698	USV
1027.19	male	373	269.277	USV
1027.3	male	373	271.498	USV
1028.86	male	373	197.284	USV
1028.96	male	373	206.507	USV
1029.08	male	373	257.604	USV
1029.21	male	373	271.648	USV
1029.44	male	373	258.411	USV
1029.87	male	373	353.904	USV
1029.97	male	373	372.921	USV
1031.13	male	373	125.15	USV
1031.37	male	373	163.707	USV
1031.48	male	373	216.333	USV
1032.21	male	373	223.477	USV
1032.33	male	373	205.391	USV
1032.48	male	373	196.066	USV
1032.58	male	373	188.629	USV
1032.68	male	373	207.322	USV
1032.9	male	373	49.3854	USV
1033.14	male	373	275.313	USV
1033.26	male	373	307.894	USV
1035.77	male	373	336.705	USV
1035.88	male	373	321.941	USV
1035.99	male	373	322.009	USV
1037.34	male	373	257.831	USV
1037.48	male	373	301.957	USV
1037.58	male	373	294.398	USV
1038.06	male	373	326.996	USV
1038.44	male	373	344.516	USV
1038.54	male	373	330.571	USV
1038.76	male	373	255.859	USV
1039.39	male	373	175.586	USV
1039.5	male	373	162.542	USV
1039.83	male	373	217.895	USV
1041.93	male	373	119.202	USV
1042.26	male	373	46.3976	USV
1042.37	male	373	65.1412	USV
1043.23	male	373	244.903	USV
1043.36	male	373	234.475	USV
1043.52	male	373	204.485	USV
1043.64	male	373	81.6086	USV
1043.76	male	373	153.125	USV
1043.91	male	373	18.9739	USV
1044.02	male	373	115.05	USV
1044.13	male	373	124.865	USV
1044.26	male	373	94.7688	USV
1044.46	male	373	57.9338	USV
1044.59	male	373	7.93391	USV
1044.8	male	373	43.4655	USV
1044.93	male	373	46.1626	USV
1045.77	male	373	220.43	USV
1045.89	male	373	184.143	USV
1046.01	male	373	157.988	USV
1068.02	male	373	200.541	USV
1073.75	male	373	272.187	USV
1074.05	male	373	162.924	USV
1074.26	male	373	161.997	USV
1077.37	male	373	324.923	USV
1077.85	male	373	93.3461	USV
1077.92	male	373	110.599	MFV
1078.02	male	373	127.921	USV
1115.91	male	373	160.317	USV
1116.04	male	373	136.946	USV
1116.46	male	373	134.638	USV
1128.56	male	373	247.421	USV
1128.96	male	373	35.7785	USV
1129.06	male	373	3.53703	USV
1129.16	male	373	2.66913	USV
1138.75	male	373	240.29	USV
1138.84	male	373	247.364	USV
1138.95	male	373	249.161	USV
1139.68	male	373	224.818	USV
1139.79	male	373	193.494	USV
1139.89	male	373	185.828	USV
1142.12	male	373	110.044	USV
1142.23	male	373	140.185	USV
1145.01	male	373	43.5173	USV
1145.13	male	373	85.2517	USV
1145.23	male	373	111.442	USV
1145.34	male	373	62.1032	USV
1145.47	male	373	61.1922	USV
1155.12	male	373	453.849	LFV
1248.58	male	373	140.937	MFV
969.494	male	380	683.027	LFV
969.612	male	380	756.733	LFV
969.713	male	380	797.228	LFV
969.797	male	380	891.849	LFV
971.538	male	380	749.044	LFV
972.34	male	380	383.536	LFV
1218.82	male	380	243.203	LFV
