## Supplementary material for "Separation slang – Laboratory mice use low-frequency call repertoire during physical separation": Archive containing .xlsx files for each figure.: Source data Fig 1D.xlsx

### Sheet: Tabelle1
Call rate (calls/min) of different call classes emitted by same-sex mouse dyads during separation and unification (Fig. 1D)
	Calls/min
	Separated				United
ID	Noisy	LFV	MFV	USV	Noisy	LFV	MFV	USV
341	0.3125	0.58125	0.09375	0.0125	0.2	7.4	0.4	2.2
350	0.45098	0.27451	0.0588235	0.215686	0.4	0.6	0	0.4
353	0.559633	0.33945	0.0642202	0.0366972	1.6	0.2	0.2	8.2
373	0.447368	0.328947	0.157895	0.0657895	0	0.2	0.4	24.2
380	0.262411	0.624113	0.0567376	0.0567376	0	1.4	0	0
288	0.263889	0.708333	0.0277778	0	0.2	1	0	1.2
291	0.351351	0.414414	0.162162	0.0720721	0.2	1.8	0	29.2
322	0.586957	0.311594	0.0652174	0.0362319	0	0	0	0
327	0.214286	0.52381	0.119048	0.142857	0	0.4	0	0.2
328	0.428571	0.367347	0.0306122	0.173469	0	0.6	0	0.4
294	0.394737	0.460526	0.0657895	0.0789474	0.4	0.4	0	0
340	2.53333	1.66667	0.733333	0.2	0.04	1.48	0.08	0.44
351	4.4	3.13333	0.266667	2.33333	0.08	0.12	0	0.08
354	2.26667	1.4	0.866667	1	0.32	0.04	0.04	1.64
370	5.2	1.73333	0.8	0.466667	0	0.04	0.08	4.84
371	9	4.8	1.13333	3	0	0.28	0	0
315	2.8	2.4	0.333333	0.2	0.04	0.2	0	0.24
316	6.13333	2.2	0.733333	0.4	0.04	0.36	0	5.84
335	6.46667	4.4	0.933333	0.266667	0	0	0	0
276	5	3.33333	0.933333	0.333333	0	0.08	0	0.04
277	4.06667	4.8	1	0.4	0	0.12	0	0.08
