## Supplementary material for "Separation slang – Laboratory mice use low-frequency call repertoire during physical separation": Archive containing .xlsx files for each figure.: Source data Fig 1E.xlsx

### Sheet: Tabelle1
Number of calls in each class recorded during separation (Fig. 1E)
	Call class	No. of calls	rel. Proportion
	Noisy	1166	0.459779
	LFV	952	0.375394
	MFV	206	0.0812303
	USV	212	0.0835962
