## Supplementary material for "Separation slang – Laboratory mice use low-frequency call repertoire during physical separation": Archive containing .xlsx files for each figure.: Source data Fig 3E - H.xlsx

### Sheet: Tabelle1
Distribution of inter-call intervals (ICI; ms) of different call classes emitted by same-sex mouse dyads during separation and unification (Fig. 3E - H)
	ICI (ms)
	Separated				United
	Noisy	LFV	MFV	USV	Noisy	LFV	MFV	USV
	15672.9	65.6988	1433.76	190.209	76067.5	40735.8	44.8456	39099.4
	67.2641	32000.5	105.962	3568.92	386.276	81356.3	171.561	73.9658
	88.1251	19324.3	258.111	1878.96	110320	38755.5	151.256	198.595
	17437.9	290.543	775.022	2558.57	84.6757	80.4562	38711.4	70.534
	159.91	8429.76	90.1742	4551.94	75.0864	6377.91	62.1066	1128.6
	4249.27	106.024	72.949	1007.64	48654	951.982	93458.3	71.1637
	94.1405	650.823	1782.28	6462.9	49736.6	1045.14		85115.9
	353.334	100.687	355.598	9417.78	164512	372.64		39.7872
	108.235	4458.36	9902.95	280.924	40612	1839.22		48.077
	412015	79.5603	97.91	16069.5	6445.79	126765		69.1086
	66.9052	83.7559	14957.6	37894.8	8451.1	732.597		151.019
	77.4183	188.413	2377.62	48433.1	12972	21289.9		68.5555
	75.5876	63.3495	97.3187	35107.9	758.702	447.101		102.162
	59.1396	88.9662	2535.64	26469.1	6143.28	136.731		112.129
	73.2162	16636.2	87.3479	78.4033	576.586	281442		81.7963
	1964.06	71.0106	959.526	1008.08	220.764	105.639		67.6601
	10477.5	181.547	602.383	115678	352.571	57436.9		279.364
	20437.7	94.266	100.092	823.731		165929		87.895
	57718.3	103.799	38.5302	40.9517		74283.3		63.9449
	84.6755	925.354	896.437	16578.8		90097.1		71.3608
	23567.7	430.614	1221.46	86879.9		72.5915		258.522
	178.998	191.997	84.1521	80.7369		10321		76.2689
	191.106	5999.63	80.3556	71581.1		156.05		99.0756
	2937.68	3410.62	7446.16	784.277		51.9765		2350.94
	64.9892	3835.2	94.3126	80.065		39430.7		160.241
	2236.4	12070	1124.07	9286.45		17086.8		249.845
	54235.1	4088.66	194.876	1771.15		27843.4		9110.02
	8804.1	89.6541	122840	86.4446		65.2212		68.4493
	7179.34	794.495	798.457	19110		146.918		53.1526
	103.85	75.9502	105.232	79.8676		25241		55.0829
	9391.22	8474.11	26441.9	50721.9		250.24		159.883
	81198.9	64.4471	2887.17	85956.4		27071.2		90.0642
	72.7648	4030.15	58.6176	31483.1		65802.1		89.8655
	84.0154	70.169	85.5116	73.2988		78.4818		166.384
	1241.24	109.696	973.017	48537.2		86.4371		69.4599
	77.8237	18487.9	187.393	30074.1		3375.7		649.707
	105.797	270.171	37.7776	190.608		6754.12		72.5661
	6131.64	57.4374	3957.77	13264.7		1024		377.329
	396.525	66.8432	1383.83	1583.23		719.506		63.7861
	554.135	14260	656.507	4320.11		73.9701		63.3007
	124.755	2389.74	90.9543	77.9508		156.305		53.9957
	93.827	840.367	3273.59	240.539		11514.5		63.897
	829.572	6191.37	4209.3	2423.44		233.848		444.743
	67263.7	15202.7	380.75	608.129		9396.22		77.1212
	79.708	23630.1	78.5333	104.043		3222.33		904.551
	28212.8	55899.8	13155.2	3553.27		372.664		246.12
	87.4	39704.8	93.9785	76.9642		82.4152		3130.14
	81.9691	33289.6	96.4596	78653.4		72.4184		50.9843
	90.0534	101.538	83.673	80.8335		22464.7		54.5914
	606.126	7900.6	742.513	92.8788		95.342		59.3673
	12301.5	72.8398	95.6789	99096.2		381.359		73.3257
	71.9039	108.002	46318.5	611.561		794.03		91.387
	82.9657	7200.87	1541.39	89.9914		92.3305		50.0585
	10154.3	96.0284	200.88	105.18		317.73		49.9076
	2180.78	776.857	24432	30.141		81.4491		54.7725
	27808.4	678.317	2257.38	3158.94		132.621		59.8764
	69.0189	9675.31	4029.98	99240.7		79.5255		55.6101
	81.0899	12700.1	290.008	3737.69		80.1475		61.0454
	5103.48	6188.1	274.928	75.4238		82.2528		70.0105
	75.2284	178.127	25973.9	73.2584		174.555		712.776
	70.2851	399.379	2949.57	11690.5		80.8062		634.082
	3943.51	320.423	78.5145	2022.99		173.163		64.2317
	85.1219	221.642	1180.31	69.6817		86.1848		59.7947
	64.6739	412.44	9262.3	88.6448		1851.56		171.088
	58.277	4911.29	2411.5	376.61		3378.14		2174.75
	75.4691	1569.57	27076.3	8004.97		7905.6		560.918
	79.4605	8949.78	9196.3	169.62		21889.7		70.7597
	92.1932	186.712	4066.21	95.9659		65598.2		69.266
	5930.01	57656.1	1836.82	190.905		27284.4		65.3574
	379.216	26483.9	1208.87	2930.82		162306		1469.4
	75.9994	92.3988	7336.59	295.327		125096		74.6905
	69.0819	10052.4	1680.84	17380.5		4978.14		1094.47
	6730.77	10529.7	12896.9	555.256		154798		166.336
	2274.28	53434.8	6295.33	75.6		176835		7823.38
	88.5648	4514.97	4737.88	71.1241		112595		3088.11
	60.1339	7062	1868.73	1171.58		4622.31		80.358
	2668.95	168.018	90.5321	5208.66		59.0016		101.992
	48865.9	193.972	14873.3	141073		262.418		86.7896
	25814.4	6445.92	483.82	67.247		7772.56		86.4848
	28161.2	898.062	14961.5	16402.1		101953		96.399
	38088.1	51418.7	355.279	73.8999		9627.71		104.288
	89.9669	18129.1	10814.2	15113.2		86851		615.397
	21610.1	6903.56	75.7245	979.777		102.262		75.1624
	5025.41	9463.12	109.507	6523.87		94.7636		83.1998
	42949.5	14312.4	4561.11	74.9581		80.9776		1076.95
	14306.9	40103.9	829.319	75.3272		1731.19		93.4545
	86.3321	26842.1	16382.3	56785.8		788.284		107.815
	72.6309	10547.3	485.07	4573.15		246476		83.9041
	80.8917	65.0686	1101.96	353.696				280.344
	57.177	73.1571	84.1836	18845.5				80.1849
	19615	69.1945	6256.52	14538.7				184.027
	74.1944	21598	5281.95	945.609				88.8212
	98.3377	92.2865	40928.9	4052.86				1440.51
	86.593	5524.63	14738.8	1044.92				361.837
	19091.4	151.42	117.033	4975.97				1676.63
	65.0312	4281.01	8156.25	7614.4				114.661
	76.9627	20563.4	281.091	95.0464				7414.95
	879.207	292.864	42414.7	4356.11				50.9421
	73.6342	73.6128	2777.57	15148.7				54.9297
	96.1653	21594	5616.25	5505.73				64.6504
	79.0704	161.397	45222	511.309				77.3525
	1181.75	125.751	40309.5	7148.31				80.5182
	64.7664	3079.21	15774.9	19266.8				24880.8
	66.5514	11724.6	419.331	12847.3				91.4007
	62.7849	20057.5	297.421	89.2775				2201.77
	70.904	298.735	81.055	105.354				73.696
	64.5227	14431.7	1651.93	82077.1				156.806
	5166.76	4896.77	49665.6	8533.35				83.9173
	63.2097	6121.43	22204.4	27425.3				116.99
	75.4178	5879.34	5439.61	53371.7				56.454
	74.7607	2300.07	19893.9	145.004				68.1761
	128168	72.9461	64772.1	38.0839				176.023
	70.2467	76.9614	11636.4	371.034				69.2229
	58540.7	21077.9	83.0337	20495.5				56.7728
	69.1713	2865.89	1028.67	2255.53				215.176
	67.1563	89.7349	472.566	1658.53				219.742
	966.086	40324.1	91.8225	1822.94				517.023
	78.5135	15447.4	40523	22832.2				93.1077
	23862.8	4994.57	76.5232	20226.8				261.416
	63280.6	44953	36462.8	1519.7				873.74
	62.0049	68.1728	99.3478	78.0605				122.042
	72.7662	919.315	1640.73	568.47				113.786
	69.2598	652.563	9301.76	6493.43				3822.57
	19601.2	13523	6991.33	2908.03				74.9256
	8923.29	95.6286	42126.2	21829.1				72.1165
	78.4971	89.4888	47613.4	58085.3				2016.62
	21792	79.8597	47752.6	324.689				72.3288
	8351.57	20051.3	17188.2	29966.5				66.1081
	35534.9	61019.8	8639.16	26467.2				83.2756
	63.6842	62419.9	15317.9	13129				649.003
	77.0934	3274.65	401.382	81.923				78.9355
	71.0905	66.2564	30.7816	24606				562.895
	55986	86.406	132.93	103.054				253.298
	79.1959	76.6092	3837.6	207.67				78.735
	770.414	8023.26	51926.5	673.672				57.9312
	76.1877	18450.2	76.3831	174.178				62.7219
	59.3892	3997.49	87148.4	369.496				144.003
	65.6515	74.2013	7039.63	1117.7				343.621
	99.6857	86.1981	239.12	20197.5				52.5758
	67.4396	92.076	353.301	88.621				69.0007
	60.8943	15930.4	3185.94	2228.76				70.5078
	63.1006	81.6698	583.301	13529.9				124.595
	74.1866	12808.9	65.0183	184.287				110.018
	73.6502	68.6782	1070.28	5775.73				103.151
	63.6212	1133.17	130.101	76.9832				112.486
	1240.06	3890.55	196.762	356.013				6440.41
	69.8422	331.882	158.938	254.284				88.2547
	118.417	22839	4423.73	4957.91				511.425
	68.2173	69.6146	1770.79	341.41				91.7153
	73.4227	12969.1	207.507	869.446				76.4967
	148.756	43.0698	365.946	1203.5				90.263
	71.139	49.8703	6558.52	4218.95				82.31
	78.8886	117.339	14982.5	80.8093				623.693
	9.18163	23510.9	101.107	7752.19				95.2344
	1051.6	18434.5	333.697	80.5096				91.2403
	73.0495	3226	3487.15	338.852				523.425
	64.6968	88.3157	896.717	83.6677				749.23
	18.5436	7444.06	93.793	17892.2				100.767
	36.1601	57.3346	473.291	2288.65				1200.84
	9.12576	64.9552	1997.23	72.8713				83.9891
	25.6046	79.5989	347.44	771.14				95.7233
	17.3739	18966.4	13712.2	383.78				835.647
	24.1558	45194.1	2923.95	78.0413				69.8149
	1852.35	465.873	119.455	94.5856				66.229
	58.2786	3766.06	21203.8	77.5742				64.0447
	36529.6	10203.5	175.363	10632.6				62.3366
	67.2061	60.7119	93316.9	18846.4				71.618
	38395.3	7272.94	32962.4	3586.96				156.252
	35636.1	111.557	336.972	429.686				241.173
	82.5197	2830.58	77.6101	7513.42				783.369
	93.3919	1579.21	73.9999	1290.27				72.2436
	92.5616	25552.6	73.1413	2872.28				2342.36
	66.4618	277.754	5213.37	376.786				56.8084
	78.8829	84.8872	1648.35	6993.78				56.7109
	105.866	243.825	1063.61	5144.54				46.7017
	75.8371	637.181	75.5813	154.834				70.916
	85.3014	87.2406		16412.8				54.4035
	81.6173	137.115		24951.2				64.319
	979.144	3425.8		495.115				90.1001
	85.5247	84.5028		1538.09				91.888
	52924.2	87.8129		1426.13				366.542
	78.6384	95.4343		20108				615.752
	75.4638	30.5678		12411				79.7812
	8106.19	705.106		15947.6				91.4079
	80.6684	103.73		2944.38				77.2569
	75.2295	92.1302		6887.9				91.2152
	80.2176	35332.4		45548.3				104.141
	86.2	81.4939		32740.6				95.7267
	68.4536	2656.38		54201				98.3592
	519.338	626.926		72.7254				80.4567
	89.1201	37362		17646.5				97.4658
	288.061	83.4267		52029.7				98.6652
	272.369	28.9441		32382.2				98.0243
	863.918	112.621		879.109				75.6047
	22611.9	21320.9		6371.34				92.0545
	111829	65.9769		1239.13				77.8247
	70.7329	76.0637		4853.13				58.4417
	63.9382	25888.5		79.555				73.9673
	68.3872	87.1547		8322.23				823.19
	33.9564	74.809		28791				713.278
	381.03	396.764		79.8333				100.009
	71.285	87.0378						83.9271
	76.5445	78.4372						732.293
	264.691	83.0049						169.442
	1939.67	8889.24						93.7365
	1945.55	74.0613						71.5843
	78.3668	68.8728						62.0506
	91.7639	74.4209						53.348
	8025.87	594.365						54.2929
	78.2815	610.447						61.6155
	67.7943	195.161						61.7614
	693.886	78.1449						81.7744
	84.5464	18508.6						166.896
	65.9719	86.0606						65.2215
	534.333	11.9788						889.457
	78.321	16970.8						86.5768
	378.714	799.157						2726.73
	1447.33	664.562						77.2386
	40.4989	2611.22						77.5921
	79.8312	4492.57						363.823
	71198.4	242.617						135.309
	66.7568	18209.2						44.7404
	1147.12	96.9824						54.1532
	86.0532	224.237						52.2284
	79.3091	96.2736						51.3594
	2466.95	75.5196						55.3888
	390.697	79.6205						51.8714
	73.5537	120.57						55.6584
	75.0677	102.202						61.3676
	85.6074	43839.6						57.099
	73.3722	36450.8						67.3358
	2829.44	71701						66.3426
	83.5082	3971.87						68.4588
	6534.33	39594						299.019
	69.8253	892.171						18371
	166.493	9038.07						73.9069
	1698.75	203.621						84.2585
	95.6076	8231.94						75.543
	75.7691	97.3139						82.9855
	91.6597	23557.5						80.884
	71.5691	150.22						1183.48
	74.8696	7992.67						906.9
	3163.04	2224.54						11658.5
	938.65	41224.1						70.9748
	79.7211	58061						60.8302
	71.9727	90.8466						55.1665
	82.022	961.469						51.4573
	578.07	30831.7						64.8122
	16218.6	26.478						52.6286
	65.1696	145353						42.4993
	57.9742	44320.3						45.8882
	72.1737	32.8714						44.614
	26267.4	3258.6						50.4676
	78.9892	34897.9						927.108
	81.6692	34430.6						100.029
	83.028	4902.4						8312.81
	78.7644	2033.11						85.1683
	97.7126	10066.1						43.888
	83.3659	88.1688						50.8968
	77.4454	53776.3						56.5205
	478.725	20784.9						98.6035
	75.4118	89808.2						189.253
	84.972	96453.5						63.9079
	76.4787	23577						99.3685
	82.254	66.3485						62.7201
	5388.68	92.8045						141.271
	71.7451	1222.9						84.3236
	22946.6	70.6367						269.381
	85.0737	1082.83						62.1012
	79.3172	76.9089						780.255
	384.092	98.5088						387.862
	75.1853	5375.43						66.8135
	28316.3	101.685						68.7874
	75.4842	1103.03						81.3774
	90.1423	369.794						9135.16
	1169.06	2622.03						58.7879
	93.3634	80.4569						38.761
	69.4711	1621.74						45.3887
	10200.4	248.741						53.1087
	78.9978	145.766						81.9521
	94.8042	14817.2						39.29
	9288.37	86.8594						47.3272
	101.312	9869.96						54.9615
	78.0435	17505.6						47.8988
	37446.4	6364.42						42.7669
	82.1588	577.036						41.3014
	78.7699	33896.7						55.1299
	75.2736	76438.2						39.8359
	76.7168	820.187						56.0807
	4.35431	292.088						49.7962
	207.477	75.9567						498.289
	107254	32932.9						64.4876
	4326.87	14502.3						1461.17
	79.4222	211.134						41.8438
	617.538	17160.2						55.0656
	88.6006	3757.93						56.8379
	23827.4	1920.23						46.8897
	81.9704	85.8552						57.7506
	2146.96	2727.13						55.5436
	6100.6	1296.86						257.633
	37693.8	239.389						79.1553
	7213.9	72.5459						28436.7
	66.0129	359.892						49.2797
	64.341	286.521						255.446
	107.054	10571						294.317
	87.3144	3995.12						75.4593
	15783.5	10825.8						220.278
	76.4734	70.3391						51.7812
	14925.2	249.875						37.7624
	2734.78	6683.99						40.3457
	58.8856	74.5374						38.6221
	161.614	7927.44						49.0898
	488.617	388.024						43.4723
	88.9092	449.885						54.101
	291.592	10456.6						53.2721
	93.3	416.778						176.886
	72.6289	9449.21						64.9209
	67.6837	67.5934						52.0459
	430.792	60.1175						51.1533
	84.6537	101.975						67.8629
	79.9141	880.443						64767.6
	87.3478	2666.44						315.672
	894.368	25664.3						466.487
	70.3669	3944.98						127033
	72.2685	57.8545						1379.27
	72.9424	56.434						53.8634
	70.8253	159.618						55.4761
	63.0486	70.4967						60.5485
	99.3392	60809.1						61.4627
	76.6826	631.899						88.2446
	81.8841	87.2129						77.3089
	216.605	12.7417						176.849
	104.614	24.4425						154.629
	25.4859	76.4092						168.802
	84.4445	1622.17						57.741
	71.5382	2745.27						55.1331
	73.7943	2466.9						61.4217
	74.6932	3037.39						54.9246
	4627.2	5725.62						69.0342
	101.384	73761.2						81.096
	80.2933	91475.5						77.8389
	101.376	17595.8						130.455
	74.4227	4388.34						72.9318
	60.2825	3953.97						71.2516
	60.9969	72.3349						78.8636
	19463.8	5790.57						83.5116
	66.8918	770.944						92.8461
	1434.14	16065.9						85.306
	67.7711	144.134						1648.52
	4614.1	917.549						55.105
	73.8386	210.507						68.8081
	17277.4	1450.07						52.7251
	69.8656	2294.02						63.0993
	554.095	261.692						50.9699
	68.7909	29865.4						69.4063
	539.68	183.718						88.1029
	72.8005	101.183						80.459
	73.9939	402.669						76.1654
	389.366	8695.25						74.4832
	74.0274	65.173						96.1739
	334.107	63.955						86.5984
	56.6056	37.9098						61.8359
	65.4946	26.661						75.313
	75.7608	1818.64						65.6107
	82.2572	25566						77.5641
	76.3706	29787.1						241.86
	76.47	60890.5						94.1067
	67.3618	789.252						89.0751
	85.8491	63.4779						87.4764
	74.9133	1421.15						88.0309
	3092.17	396.471						93.3088
	72.8775	11414						82.8364
	73.3524	18707.8						94.7313
	5701	232.643						60.8689
	171.181	27828.1						1544.22
	73.9093	77.3171						97.4521
	73.3403	7683.76						135.285
	92.5145	11730.7						120.847
	654.884	69153.4						103.906
	74.0676	86.7302						102.493
	2588.41	40302.9						91.5843
	71.8442	12303.6						75.9962
	8946.89	32306.5						62.7774
	57.3657	9135.9						60.3082
	154.576	9438.73						88.3154
	10240.8	1024.29						363.028
	60.8713	2084.26						76.407
	614.759	66.0336						69.2102
	74.9717	234.173						70.4771
	68.6519	22004.7						75.39
	11734.5	573.874						116.108
	88.7392	248.713						509.267
	166.361	1823.02						82.8152
	822.64	85.5852						81.6483
	8427.36	873.407						81.1252
	77.3536	9479.98						216.968
	-34.2109	3614.98						75.2939
	3116.24	13048.4						73.7728
	83.0269	1926.03						82.4988
	7429.58	7074.87						92.8939
	9778.13	205.784						90.2772
	90.6452	3605.22						90.1891
	11143.4	11107.7						193.577
	63.6599	4268.46						680.382
	30422.5	232.23						210.866
	33824.8	121.148						75.4513
	9269.7	1973.25						78.4656
	87.3695	6574.79						381.956
	86.2093	437.047						84.7357
	650.328	12716.5						76.7222
	2514.45	4881.35						89.8346
	1971.62	83.1863						91.5477
	750.5	69.8553						274.902
	29979.3	23795						87.9233
	594.954	14936.1						249.604
	92.1725	3117.37						652.01
	2364.52	1145.41						1256.14
	76.1109	14812.3						71.3678
	77.0074	9250.82						85.5672
	21199.2	5214.58						63.9261
	1763.77	3993.01						60.4875
	69.6982	17492.8						57.2161
	73.7134	575.952						61.1207
	66.697	105.802						115.602
	73.8627	16716.5						116.483
	871.109	78.4928						66.7876
	73.8162	188.162						76.8519
	70.8288	3851.52						67.6593
	409.468	74.1075						78.4025
	84.7899	1994.67						75.9102
	72.1346	14323.3						334.487
	76.6496	6560.7						377.203
	5095	3717.66						91.085
	124.668	81.3943						298.328
	3084.98	228.874						109.917
	76.4103	723.053						89.4987
	72.471	14055.5						88.8084
	7416.12	2327.34						78.7671
	76.447	185.685						95.3483
	16821.4	1847.27						63.5644
	64.048	73.392						94.8559
	81.6856	78.0717						82.1943
	3129.52	473.47						73.1851
	10195.3	13196.8						287.824
	4213.74	9430.38						77.6608
	23921.3	7415.73						90.1123
	4315.18	2367.19						88.8952
	47.8977	19566.6						76.0675
	20327.8	70.2309						94.9263
	65.3105	5208.82						38869.1
	82.8424	158.51						89.9183
	71.4477	71.3507						373.968
	25124	8530.79						87.43
	83.4397	12296						242.579
	1772.55	74.8411						80.0731
	68.4995	108.905						323.281
	54.3154	78.0935						74.9612
	52475.9	84.2926						205.733
	53.6194	86.0935						730.511
	27695.7	77031.5						207.382
	90.9735	162.844						90.3437
	373.496	5141.06						92.791
	69.4905	81.849						1007.01
	15582.2	77.5974						74.8073
	20272.5	86.9548						56.9495
	262.517	72.4376						57.9902
	69.8704	73.8558						61.6891
	67.0596	14962.1						63.6293
	82.108	5429.93						159.15
	61.6194	224.248						49.0495
	10961.6	35382.2						53.7832
	2631.86	56.5634						69.3369
	5136.39	20309.1						55.6035
	28055.3	2791.86						56.1956
	80.1661	192.624						96.2695
	200.455	131.074						91.7845
	3305.66	2648.65						84.879
	67.0207	89.5652						77.3632
	80.8237	84.853						54.516
	81.8213	95.7814						60.8747
	526.294	94.8126						270.128
	108333	5140.75						74.5212
	4690.88	82.543						76.6491
	11701.9	76.7326						371.972
	4372.02	101.928						57.3086
	78.9003	1419.14						65.0628
	74.2016	5632.59						168.989
	66.0911	1953.25						65.9275
	73.9635	6221.94						85.0077
	78.8047	94.1796						69.1693
	76.2286	57.6875						279.639
	15187.6	1266.22						168.286
	66.734	18420.2						96.308
	619.962	1648.25						86.1484
	74.0027	18788.8						83.4317
	4232.63	4138.09						76.3883
	83.7121	3842.87						60.4954
	104.529	11756.5						87.6141
	83.7474	1054.52						88.9045
	68.2892	16697.6						57.8285
	18353.1	80.2806						93.2058
	65.4649	3450.29						84.8488
	77.6528	2698.48						78.3975
	78.9748	21533.3						68.987
	83.3064	17177.9						111.05
	75.6928	834.661						84.5795
	95.7218	5127.39						65.6908
	86.4915	43738.8						71.2657
	19619.7	91.3156						84.7227
	33006.2	2349.2						86.945
	67.7677	79.717						124.23
	73.0653	12504.8						243.537
	1406.77	225.907						470.884
	1011.44	10835.3						69.9304
	72.7412	1036.7						115.309
	814.38	34.4964						326.806
	251.253	107.812						58.8366
	75.4591	412.515						77.2542
	79.6434	351.854						102.911
	2998.43	2324.8						85.3587
	70.7	1921.37						92.1576
	20275.8	81.2356						82.1433
	3129.67	5459.95						102.995
	72.7034	70.8569						118.882
	80.043	386.078						74.8389
	360.55	8450.34						64.8008
	76893.3	88.224						65.7477
	1147.04	5828.33						64.4857
	4213.9	1967.98						64.8001
	4097.05	9348.66						53.0156
	6304.63	33.8035						71.9084
	4043.96	42.2183						65.6626
	250.453	28.1438						75.2754
	72.5659	86.5337						105.316
	87.4405	33.9305						241.967
	70.4666	94.6801						115.123
	71.4659	175.049						93.5882
	188.806	24868						164.427
	73.2683	38936.1						99.9012
	383.947	2009.5						109.433
	400.089	3929.04						95.0195
	92.564	276.017						393.38
	11754.2	392.98						995.137
	80.0155	1311.8						269.755
	109.47	27497.5						104.716
	86.5796	82.9529						98.7667
	1380.19	503.559						89.6426
	109.841	0.460109						236.79
	21804.1	38643.3						279.747
	1026.08	68.2985						818.324
	66.8626	88.1591						143.091
	64.9836	84.8497						152.301
	78.0357	138.852						86.0498
	31277.4	3463.33						255.124
	75.5231	68.1038						95.7383
	13814.9	86.7077						112.727
	63.119	5752.55						98.8406
	61.0401	5768.45						187.772
	478.865	2949.87						517.713
	67.6518	3304.12						85.8137
	65.0494	8833.08						119.965
	11676.7	14657.1						519.977
	64.1458	5266.61						179.659
	911.848	1369.18						279.506
	21927.5	703.507						78.335
	62.8664	2543.53						77.535
	63.8883	11878.9						327.774
	407.414	164.951						102.287
	69033.1	2021.67						204.831
	55.0585	184.197						99.939
	472.916	10335.7						62.9761
	82.3135	22113.4						98.4609
	20161.8	2606.23						111.916
	83390.3	78.4585						230.651
	3237.18	9294.38						90.8184
	329.084	73.4937						117.162
	78.6067	25509.8						139.268
	797.105	105.213						17535.2
	61.6248	13716.1						85.6937
	790.552	3465.7						48385.4
	54.4	25.391						174984
	68.8309	3714.78						137.194
	73.7702	55082.4						126678
	77.9637	46438.1						4397.87
	71.3707	29708.3						94.734
	12828.7	76.7929						69.5728
	64.863	795.878						70.1141
	1715.3	90.5625						72.3854
	60.6703	20168.4						740.038
	15473.8	2943.12						93.8189
	6067.19	27527.8						77.5842
	57.5338	191.08						51.8625
	6849.32	9536.36						67.2231
	68.5683	1375.45						74.4159
	30.123	1703.7						100.762
	280.414	156.014						126672
	70.0775	69.4253						100711
	68.955	2005.1						60.5051
	62.5265	72.763						177.019
	240.19	2551.98						83.0029
	66.8657	6247.37						78.1633
	55.6933	83.0692						79.5664
	7645.07	31414.1						923.566
	29437.7	6911.95						105074
	64.2203	88.6727						81.5245
	313.541	66068.2						31808.3
	443.303	24743.7						38025
	24067.8	3404.08						130.788
	69.2761	28890						1462.23
	69.9597	2359.36						112.032
	67.206	71.0333						849.46
	652.46	2225.36						2295.04
	21.9371	242.335						6783.93
	36.1988	2211.61						357.835
	20.2778	33.7046						111.016
	740.664	493.702						163.859
	57.4443	568.009						68083.8
	169.183	191.193						88.0768
	56.7461	24942.7						90521.9
	539.976	19743.7						4042.45
	17343.4	75.0659						77.7232
	643.719	2358.08						5753.46
	167.706	474.229						93.9567
	45500.2	53.7634						266.502
	78.346	11739						2412.72
	5138.19	16195.5						81.8101
	71.7842	2401.43						91.951
	8049.36	19134.8						1575.66
	13378.4	89.5531						2718.77
	82.0764	202.416						126.442
	85.4468	406.823						158.697
	92.4707	10179.2						3866.71
	9102.42	47443.5						5740.51
	75.167	19720.8						1161.88
	5558.27	13320.5						9169.72
	150.041	17172.2						94.2855
	2553.36	118.259						269.732
	67.8944	15993.1						6554.82
	68.6967	2833.81						3304.63
	76.6881	6690.65						8550.6
	19621.7	332.79						84.3779
	61.9833	3595.75						384.854
	65.4455	2717.63						45470.7
	428.799	77.7041						433.694
	2479.86	13224.6						90.1761
	57.7803	10016.8						200.575
	73.1184	149.743						11815.3
	212.234	10830.5						86.4549
	183.74	560.821						83.0801
	44.6119	10651.4						205.408
	64.9044	9596.76						222.567
	75.2243	472.272						91.0875
	77.4689	2701.34						104.894
	68.6178	23.0069						18903.1
	52.9032	37.8818						75.8516
	170.962	1363.03						63.9948
	68.7449	4393.21						400.495
	311.692	80.2927						83.7436
	176.754	2537.66						13207.8
	67.0487	143.917						104401
	428.055	71.8274						15123.5
	61.4405	321.316						67.8273
	50.7327	115.548						5590.27
	329.088	13768.5						10075.3
	1838.87	80.0657						82.7902
	81.2465	890.457						159.75
	6298.05	9149.29						30.9154
	3167.15	2537.19						66.5272
	660.985	3222.48						236.652
	62.7757	392.225						177.498
	12218.1	77.0894						8739.2
	28988	283.972						82.9231
	71.6566	344.683						98.8003
	3127.35	13158						20302.2
	64.4257	107.566						60.2005
	59.3632	10396						77.9191
	71.34	4811.96						35.5917
	61557.3	2397.5						56.9663
	6193.7	405.582						2886.35
	11554.7	1297.14						92.5407
	72.7087	3000.61						88.4197
	29.9636	80.9924						104.938
	590.712	5806.39						93.0077
	581.127	4940.17						85.5469
	399.694	1933.33						1519.5
	86887	6454.06						83.8944
	164.632	444.411						133.213
	64.6305	13496.2						126.86
	360.148	4403.26						100.453
	34957.9	825.954						216.407
	5668.7	1090.28						93.6001
	195.189	775.683						98.9957
	182.014	11688						574.597
	70.3321	2419.62						201.701
	77539.1	1019.39						94.7498
	67.6821	65.1449						87.6359
	2846.66	31610.1						191.863
	80.9209	102.376						1056.09
	66.5513	515.663						882.699
	65.8264	294.566						100.099
	62.6296	6533.1						81.0714
	65.5624	12087.6						22436.2
	1980.34	4234.51						99.6519
	414.899	6031.63						246.215
	159.624	74.8746						1554.67
	81.9649	1396.98						92.5778
	65.4609	-7.47656						95.7852
	845.779	72.2292						1559.54
	41.5234	4719.9						98.921
	65.6274	3685.74						106.245
	475.532	5819.12						118.666
	299.93	513.075						213.576
	59.1641	255.179						408.385
	69.7991	415.331						86.8286
	64.0597	434.464						1140.56
	64.1513	2374.61						223.547
	68.0229	942.254						101.613
	76.6447	85.9082						699.606
	50212.9	2893.64						118.884
	70.6472	254.456						137.504
	61.9698	160.868						101.824
	20942.3	25498.5						92.1344
	6631.21	6357.42						195.004
	13330.1	39449.4						224.128
	29988.6	317.105						105.408
	6751.52	28387.5						2482.63
	43195.9	72.3223						105.352
	95291.3	856.627						95.4128
	185.933	66.1342						1332.27
	76.2974	73760.8						124.335
	5682.77	33806.4						83.9897
	73.1041	878.694						454.531
	78.5242	20456.5						354.601
	482.537	6734.02						86.2729
	68.6226	2293.4						205.244
	79.8655	1518.59						617.601
	180.068	460.267						100.823
	85.0456	81.5053						305.978
	84.8533	299.152						2074.01
	81.9421	727.272						303.928
	68.3324	2816.36						87.5926
	135.88	84.1012						846.675
	70.8505	2609.76						60.8621
	16500.7	79.3161						74.2256
	62.4557	79.0622						61.4033
	298.194	1103.45						95.1315
	1778.72	60.2735						111.836
	73.3964	57.3713						91.6924
	123.546	7825.63						97.9006
	88.8318	68.4088						90.0748
	239.295	64.6953						186.87
	62.4745	77.2054						101.146
	16113.1	185.414						186.755
	10718.5	68.1951						109.152
	74.594	68.3067						830.082
	36.7202	65.3251						92.4846
	64.3778	67.5847						95.9656
	76.6752	15335.5						21983.7
	19451.8	944.112						5726.17
	164.664	2035.92						288.402
	284.344	5653.13						190.296
	93.0208	65.3541						3103.47
	396.327	48633						456.687
	8262.78	3295.88						95.0195
	5580.58	125.284						37874.7
	35252.7	109.281						109.607
	69.3132	16006.3						411.041
	75.1224	86.3551						12087.3
	1004.53	5454.57						368.558
	14585.7	3056.63						83.1046
	6824.15	651.212						71.7005
	13499.4	1255						9573.52
	32233.8	93.6259						90.3361
	27780.3	14869.5						91.5423
	65.7354	63.6498						717.19
	70.114	19714						93.9513
	73.7707	67.3942						97.6042
	577.911	2956.89						2220.63
	1632.68	60.5142						86.9701
	826.314	69.7368						2764.55
	90.3713	16063.8						66.9287
	84.9205	262.848						87.5931
	320.854	28606.4						87.4404
	78.3913	82.5047						110.772
	89.2922	73.961
	85.703	48300.4
	87.7629	16059.4
	90.4028	7705.6
	106.922	2529.69
	32979.2	73.7391
	10260.1	81.4321
	75.0593	204.972
	79.0057	158.973
	74.8815	72.3213
	63176.6	348.267
	39597.8	73.2717
	70.1631	5111.25
	70.7962	41340.6
	76.2865	322.4
	86.1023	4888.23
	298.009	5939.55
	82.5882	11162.9
	1145.44	76.5569
	185.959	12533.9
	81.0368	9530.06
	74.8157	16328.4
	85.302	21598.7
	856.201	15286.2
	2547.8	66988.7
	79.8337	1065.74
	506.079	128.747
	45349.3	17687.8
	1414.24	2062.29
	86.0227	5240.02
	288.725	7084.36
	82.6891	67.1742
	77.4725	71.708
	31.302	680.927
	60.5777	16019
	53.6832	29508.4
	642.135	2316.71
	398.524	98.8551
	4822.8	44774.7
	70.6743
	69.6813
	4083.45
	64.7516
	64.6031
	27.3075
	296.373
	78.8476
	4026.68
	67.8712
	71.9054
	59.49
	414.298
	70.6988
	73.0748
	412.3
	1881.6
	63.7932
	1090.24
	68.8266
	71.9567
	330.478
	10493.8
	64.1371
	66.2174
	54.1755
	74.046
	84.6868
	347.818
	74.6133
	406.841
	10357.9
	8450.47
	53.9933
	182.332
	308.655
	72.5125
	1188.04
	2462.09
	71.3208
	209.458
	66.3567
	3242.03
	75.02
	201.347
	64.626
	13678.5
	59.5597
	364.052
	1051.42
	70.3958
	79.0071
	1409.05
	8939.87
	374.967
	79.5398
	5971.73
	9545.26
	158.491
	738.636
	80.2053
	5055.57
	247.164
	2668.39
	64.6293
	113.837
	18115.4
	3350.02
	2345.09
	7404.27
	265.926
	1204.5
	59.3278
	25.6997
	58.3634
	68.326
	73.061
	87.7547
	64.3402
	1039.86
	5226.55
	369.576
	425.175
	9680.64
	11070
	5836.55
	948.199
	2265.29
	97.6965
	69.053
	320.325
	72.7952
	11564.4
	333.293
	4609.57
	66.7898
	73.9878
	86.3449
	45.0217
	457.761
	78.356
	113.37
	68.601
	169.378
	73.645
	19203.2
	68.5688
	2547.3
	89.6462
	14434.3
	7551.33
	71.8295
	65.1063
	85.6748
	74.9123
	82.2041
	75.5257
	77.3254
	70.5531
	62.2031
	75.052
	1325.99
	271.217
	3892.14
	14521.9
	28388.4
	75.8235
	271.703
	3277.66
	92.2324
	1890.06
	825.721
	615.795
	87.9137
	65.6857
	208.687
	52.7657
	20.0177
	12037.4
	5896.23
	21965.4
	66.8214
	27179.6
	89.1367
	2256.23
	339.164
	70.4331
	4324.78
	4156.12
	583.719
	83.7599
	86.5862
	95.3814
	2722.18
	71.9256
	19699.4
	102454
	78.2552
	88.7094
	6535.84
	72577.2
	76.3011
	1571.82
	62.7991
	66.1865
	67.4112
	67.2651
	62.9425
	71.316
	75.1565
	7562.25
	77.0255
	8705.86
	13499.5
	13820.6
	66.2786
	10096.7
	55449.7
	10285.7
	70.4641
	2547.89
	78.9105
	72.3645
	22358.9
	88.6908
	84.8716
	87.0485
	86.6609
	100.192
	95.7101
	29080.2
	181.005
	270.041
	242.219
	88.8343
	23615.2
	76.3798
	78.7391
	82.3291
