## Supplementary material for "Separation slang – Laboratory mice use low-frequency call repertoire during physical separation": Archive containing .xlsx files for each figure.: Source data Fig 4 Suppl 1.xlsx

### Sheet: Tabelle1
Call repertoire of separated opposite-sex mouse dyads (Fig. 4 Suppl 1)
	Call class	No. of calls	rel. Proportion
	Noisy	258	0.0660015
	LFV	346	0.0885137
	MFV	179	0.0457918
	USV	3126	0.799693
