## Supplementary material for "Separation slang – Laboratory mice use low-frequency call repertoire during physical separation": Archive containing .xlsx files for each figure.: Source data Fig 7B - D.xlsx

### Sheet: Tabelle1
Call repertoire recorded of same-sex mouse dyads separated by a divider with small, large, or no holes (Fig. 7B - D)
		No. of calls				rel. Proportion
	Call class	Noisy	LFV	MFV	USV	Noisy	LFV	MFV	USV
hole size	small	1166	952	206	212	0.459779	0.375394	0.0812303	0.0835962
	large	384	1178	21	17	0.24	0.73625	0.013125	0.010625
	none	446	453	59	75	0.431752	0.438529	0.0571152	0.0726041
