## Supplementary material for "Separation slang – Laboratory mice use low-frequency call repertoire during physical separation": Archive containing .xlsx files for each figure.: Source data Fig 8 Suppl 1 B - D.xlsx

### Sheet: Tabelle1
Call repertoire recorded of separated, female same-sex mouse dyads after 1st and 2nd exposure to experimental setting and those female dyads without treatment and only 1 exposure (Fig. 8 Suppl 1 B - D)
		No. of calls				rel. Proportion
	Call class	Noisy	LFV	MFV	USV	Noisy	LFV	MFV	USV
Exposure	1st	331	246	23	48	0.510802	0.37963	0.0354938	0.0740741
	2nd	114	107	10	77	0.37013	0.347403	0.0324675	0.25
	untreated	718	448	116	129	0.508859	0.317505	0.0822112	0.0914245
