## Supplementary material for "Separation slang – Laboratory mice use low-frequency call repertoire during physical separation": Archive containing .xlsx files for each figure.: Source data Fig 8B - D.xlsx

### Sheet: Tabelle1
Call repertoire recorded of separated, male same-sex mouse dyads after treatment with buspirone and vehicle, or without treatment (Fig. 8B - D)
		No. of calls				rel. Proportion
	Call class	Noisy	LFV	MFV	USV	Noisy	LFV	MFV	USV
Treatment	buspirone	193	173	12	13	0.493606	0.442455	0.0306905	0.0332481
	vehicle	559	427	37	33	0.529356	0.404356	0.0350379	0.03125
	untreated	448	504	90	83	0.398222	0.448	0.08	0.0737778
