## Supplementary material for "Separation slang – Laboratory mice use low-frequency call repertoire during physical separation": Archive containing .xlsx files for each figure.: Source data Fig. 2B.xlsx

### Sheet: Tabelle1
Relative distribution (%) of call classes averaged per same-sex mouse dyad during separation and unification (Fig. 2B)
	Relative distribution (%) per same-sex mouse dyad
	Separation				Unification
ID	Noisy	LFV	MFV	USV	Noisy	LFV	MFV	USV
340	49.3506	32.4675	14.2857	3.8961	7.69231	23.0769	0	69.2308
341	31.25	58.125	9.375	1.25	1.96078	72.549	3.92157	21.5686
350	45.098	27.451	5.88235	21.5686	28.5714	42.8571	0	28.5714
351	43.4211	30.9211	2.63158	23.0263	0	100	0	0
353	55.9633	33.945	6.42202	3.66972	15.6863	1.96078	1.96078	80.3922
354	40.9639	25.3012	15.6627	18.0723	0	100	0	0
370	63.4146	21.1382	9.7561	5.69106	0	0	0	0
371	50.1859	26.7658	6.3197	16.7286	0	60	0	40
373	44.7368	32.8947	15.7895	6.57895	0	0.806452	1.6129	97.5806
380	26.2411	62.4113	5.67376	5.67376	0	100	0	0
288	26.3889	70.8333	2.77778	0	8.33333	41.6667	0	50
291	35.1351	41.4414	16.2162	7.20721	0.641026	5.76923	0	93.5897
315	48.8372	41.8605	5.81395	3.48837	0	0	0.574713	99.4253
316	64.7887	23.2394	7.74648	4.22535	0	0	0	100
322	58.6957	31.1594	6.52174	3.62319	0	0	0	0
327	21.4286	52.381	11.9048	14.2857	0	66.6667	0	33.3333
328	42.8571	36.7347	3.06122	17.3469	0	60	0	40
335	53.5912	36.4641	7.73481	2.20994	5	25	0	70
294	39.4737	46.0526	6.57895	7.89474	50	50	0	0
276	52.0833	34.7222	9.72222	3.47222	14.2857	28.5714	0	57.1429
277	39.6104	46.7532	9.74026	3.8961	0	0.630915	0	99.3691
