## Supplementary material for "Separation slang – Laboratory mice use low-frequency call repertoire during physical separation": Archive containing .xlsx files for each figure.: Source data Fig. 2C.xlsx

### Sheet: Tabelle1
Peak frequency (kHz) of call classes averaged per same-sex mouse dyad during separation and unification (Fig. 2C)
	Peak frequency per same-sex mouse dyad
	Separation				Unification
ID	Noisy	LFV	MFV	USV	Noisy	LFV	MFV	USV
340	33.9332	11.0208	37.9879	57.8274	86.6081	12.8207		73.8327
341	26.7462	13.5434	38.9236	65.1822	5.66612	13.0233	48.9805	59.9136
350	22.7923	13.7394	42.0791	64.3783	38.7951	9.47795		121.595
351	32.8314	10.5148	37.2686	71.1481		4.05799
353	19.004	12.0517	38.877	71.9298	18.5229	12.2711	40.632	69.4395
354	31.6477	11.8724	39.1725	59.7018		9.86176
370	28.8143	9.71056	36.3345	60.6728
371	29.2092	13.3599	36.4198	64.448		6.70868		83.6818
373	32.2418	18.7159	37.2295	58.2834		28.7178	43.4852	65.331
380	20.1701	13.4947	38.5602	65.2655		14.5147
288	23.3404	8.56362	40.595		27.1328	14.4154		64.3573
291	26.8829	11.6737	38.1068	56.6946	42.6757	11.1583		69.2023
315	18.5886	9.42869	37.4751	81.2617			49.395	71.1331
316	25.5156	12.0844	38.0695	70.6036				72.4853
322	21.584	11.3262	38.0452	89.3772
327	29.6487	13.9686	42.3094	55.1952		14.6248		127.937
328	28.0155	12.9144	41.4228	81.5765		15.646		91.6541
335	23.1882	12.2289	37.3336	55.5254	9.24638	5.42183		82.6144
294	23.0443	12.005	36.9413	98.8718	8.81342	11.6272
276	22.7537	11.9295	39.4179	55.758	8.16081	9.48184		82.4346
277	21.205	10.0039	35.3743	57.6112		13.6513		67.5403
