## Supplementary material for "Separation slang – Laboratory mice use low-frequency call repertoire during physical separation": Archive containing .xlsx files for each figure.: Source data Fig. 2D.xlsx

### Sheet: Tabelle1
Bandwidth (kHz) of call classes averaged per same-sex mouse dyad during separation and unification (Fig. 2D)
	Bandwidth (kHz) per same-sex mouse dyad
	Separation				Unification
ID	Noisy	LFV	MFV	USV	Noisy	LFV	MFV	USV
340	64.0744	7.84057	10.3078	6.3484	91.6816	5.22421		20.4516
341	62.5418	10.9238	7.77421	18.175	102.774	5.47682	7.0073	16.1329
350	53.0426	14.2291	11.6642	15.8125	118.423	6.38443		9.81022
351	61.5606	14.6604	6.77372	16.4822		7.0073
353	62.4958	15.1509	11.9623	13.1272	152.628	6.13139	5.69343	14.2506
354	65.9541	12.4936	11.2117	15.9508		5.19708
370	66.2757	13.3757	8.5306	17.4078
371	64.1361	16.1705	11.2519	13.0305		10.3163		19.8094
373	57.3687	12.165	9.72456	10.228		4.18605	14.7153	18.087
380	54.3969	8.97859	10.5997	9.15901		4.96905
288	66.3923	9.66714	6.03794		127.883	5.25547		18.3828
291	58.8752	12.7495	10.8562	9.13344	84.0876	7.1786		22.4173
315	53.4426	11.8926	16.3481	8.29148			65.7677	30.0889
316	55.8949	14.3579	13.2029	10.8491				25.1303
322	46.8497	16.2175	7.64616	20.159
327	40.0195	7.94426	14.3328	13.8422		6.54015		14.9489
328	56.8772	10.8098	13.3898	10.8261		5.76156		8.87591
335	52.5478	11.8188	9.82286	20.2283	21.0219	9.12117		23.5012
294	52.8045	14.6965	11.0737	22.1071	20.5547	6.08759
276	54.7811	10.9778	7.83561	6.95357	33.583	5.25795		26.3968
277	55.7894	14.9361	7.87238	19.0388		6.74205		15.7602
