## Supplementary material for "Separation slang – Laboratory mice use low-frequency call repertoire during physical separation": Archive containing .xlsx files for each figure.: Source data Fig. 2E.xlsx

### Sheet: Tabelle1
Call length (ms) of call classes averaged per same-sex mouse dyad during separation and unification (Fig. 2E)
	Call length (ms) per same-sex mouse dyad
	Separation				Unification
ID	Noisy	LFV	MFV	USV	Noisy	LFV	MFV	USV
340	20.0293	12.7055	10.4183	7.3776	47.7266	9.38108		22.8229
341	23.9856	10.5316	9.99479	11.0677	33.5833	7.33397	10.1914	29.879
350	24.7908	12.1499	8.96701	15.2328	36.6406	9.25087		13.1172
351	25.5956	17.4587	14.6458	11.4035		10.0339
353	25.0023	14.7872	8.87909	12.6211	37.3656	5.60417	5	19.0305
354	27.703	13.363	7.95913	12.1816		19.5091
370	26.7632	13.3391	8.55729	7.58557
371	23.8388	13.7864	9.91115	11.6375		13.4184		13.1595
373	25.7997	14.4536	10.3605	8.37344		9.5625	9.7487	19.2775
380	24.6781	12.5576	12.9886	8.39225		9.44271
288	26.6044	12.5886	7.53125		30.3698	9.14635		21.0469
291	23.7131	12.6803	10.3916	9.55566	24.5	12.4968		26.1984
315	25.3747	12.5247	9.7651	4.40365			72.8437	42.8106
316	28.6758	13.8945	12.0611	8.48655				52.6059
322	22.9315	16.7086	9.59954	12.0854
327	16.963	8.14666	9.47969	11.4036		7.50781		8.28125
328	25.0924	13.6675	10.2196	7.24311		8.07292		18.1953
335	26.2571	13.9531	10.9124	11.8268	16.1615	13.3443		29.8194
294	23.665	12.2032	11.1948	8.01215	17.3659	6.57552
276	24.7717	11.2416	11.1669	8.07187	24.6458	14.957		17.3249
277	27.6571	16.7116	9.43194	12.5434		7.97266		25.3587
