## Supplementary material for "Separation slang – Laboratory mice use low-frequency call repertoire during physical separation": Archive containing .xlsx files for each figure.: Source data Fig. 4A-D.xlsx

### Sheet: Tabelle1
Average relative distribution (%) of call classes in both male and female same-sex mouse dyads during separation (Fig. 4A - D)
Relative distribution (%) per same-sex mouse dyad
		Separation
ID	sex	Noisy	LFV	MFV	USV
340	female	49.3506	32.4675	14.2857	3.8961
341	male	31.25	58.125	9.375	1.25
350	male	45.098	27.451	5.88235	21.5686
351	female	43.4211	30.9211	2.63158	23.0263
353	male	55.9633	33.945	6.42202	3.66972
354	female	40.9639	25.3012	15.6627	18.0723
370	female	63.4146	21.1382	9.7561	5.69106
371	female	50.1859	26.7658	6.3197	16.7286
373	male	44.7368	32.8947	15.7895	6.57895
380	male	26.2411	62.4113	5.67376	5.67376
288	male	26.3889	70.8333	2.77778	0
291	male	35.1351	41.4414	16.2162	7.20721
315	female	48.8372	41.8605	5.81395	3.48837
316	female	64.7887	23.2394	7.74648	4.22535
322	male	58.6957	31.1594	6.52174	3.62319
327	male	21.4286	52.381	11.9048	14.2857
328	male	42.8571	36.7347	3.06122	17.3469
335	female	53.5912	36.4641	7.73481	2.20994
294	male	39.4737	46.0526	6.57895	7.89474
276	female	52.0833	34.7222	9.72222	3.47222
277	female	39.6104	46.7532	9.74026	3.8961
