## Supplementary material for "Separation slang – Laboratory mice use low-frequency call repertoire during physical separation": Archive containing .xlsx files for each figure.: Source data Fig. 4E.xlsx

### Sheet: Tabelle1
Average call rate (calls/min) of both male and female same-sex mouse dyads during separation (Fig. 4E)
Call rate (calls/min) per same-sex mouse dyad
ID	sex	calls/min
340	female	5.13333
341	male	10.6667
350	male	6.8
351	female	10.1333
353	male	7.26667
354	female	5.53333
370	female	8.2
371	female	17.9333
373	male	5.06667
380	male	9.4
288	male	4.8
291	male	7.4
315	female	5.73333
316	female	9.46667
322	male	9.2
327	male	2.8
328	male	6.53333
335	female	12.0667
294	male	5.06667
276	female	9.6
277	female	10.2667
