## Supplementary material for "Separation slang – Laboratory mice use low-frequency call repertoire during physical separation": Archive containing .xlsx files for each figure.: Source data Fig. 4F.xlsx

### Sheet: Tabelle1
Average peak frequency (kHz) of both male and female same-sex mouse dyads during separation (Fig. 4F)
Peak frequency (kHz) per same-sex mouse dyad
ID	sex	peak freq. (kHz)
340	female	28.0043
341	male	20.6942
350	male	30.4112
351	female	34.8706
353	male	19.8625
354	female	32.8929
370	female	27.3229
371	female	31.3177
373	male	30.2933
380	male	19.6059
288	male	13.3528
291	male	24.5487
315	female	18.0385
316	female	25.2719
322	male	21.9176
327	male	26.592
328	male	32.1698
335	female	21.0008
294	male	24.8611
276	female	21.7614
277	female	18.7667
