## Supplementary material for "Separation slang – Laboratory mice use low-frequency call repertoire during physical separation": Archive containing .xlsx files for each figure.: Source data Fig. 4G.xlsx

### Sheet: Tabelle1
Average bandwidth (kHz) of both male and female same-sex mouse dyads during separation (Fig. 4G)
Bandwidth (kHz) per same-sex mouse dyad
ID	sex	bandwidth (kHz)
340	female	35.8866
341	male	26.8498
350	male	31.9239
351	female	35.2369
353	male	41.3677
354	female	34.8171
370	female	46.6788
371	female	39.4063
373	male	31.8749
380	male	20.9991
288	male	24.5355
291	male	28.3882
315	female	32.3179
316	female	41.0315
322	male	33.7811
327	male	16.4206
328	male	30.6348
335	female	33.6774
294	male	30.0858
276	female	33.3468
277	female	30.5901
