## Supplementary material for "Separation slang – Laboratory mice use low-frequency call repertoire during physical separation": Archive containing .xlsx files for each figure.: Source data Fig. 4H.xlsx

### Sheet: Tabelle1
Average call length (ms) of both male and female same-sex mouse dyads during separation (Fig. 4H)
Call length (ms) per same-sex mouse dyad
ID	sex	call length (ms)
340	female	15.7855
341	male	14.6924
350	male	18.3284
351	female	19.5235
353	male	20.045
354	female	18.1773
370	female	21.058
371	female	18.2269
373	male	18.4832
380	male	15.5263
288	male	16.1468
291	male	15.9604
315	female	18.3565
316	female	23.1006
322	male	19.73
327	male	10.6598
328	male	17.3439
335	female	20.2648
294	male	16.3304
276	female	18.1712
277	female	20.1757
