## Supplementary material for "Separation slang – Laboratory mice use low-frequency call repertoire during physical separation": Archive containing .xlsx files for each figure.: Source data Fig. 6E-H.xlsx

### Sheet: Tabelle1
Average relative call distribution (%) of FVB, CBA, and B6J same-sex mouse dyads during separation (Fig. 6E - H)
Relative distribution (%) per same-sex mouse dyad
		Separation
ID	strain	Noisy	LFV	MFV	USV
340	FVB	49.3506	32.4675	14.2857	3.8961
341	FVB	31.25	58.125	9.375	1.25
350	FVB	45.098	27.451	5.88235	21.5686
351	FVB	43.4211	30.9211	2.63158	23.0263
353	FVB	55.9633	33.945	6.42202	3.66972
354	FVB	40.9639	25.3012	15.6627	18.0723
370	FVB	63.4146	21.1382	9.7561	5.69106
371	FVB	50.1859	26.7658	6.3197	16.7286
373	FVB	44.7368	32.8947	15.7895	6.57895
380	FVB	26.2411	62.4113	5.67376	5.67376
288	FVB	26.3889	70.8333	2.77778	0
291	FVB	35.1351	41.4414	16.2162	7.20721
315	FVB	48.8372	41.8605	5.81395	3.48837
316	FVB	64.7887	23.2394	7.74648	4.22535
322	FVB	58.6957	31.1594	6.52174	3.62319
327	FVB	21.4286	52.381	11.9048	14.2857
328	FVB	42.8571	36.7347	3.06122	17.3469
335	FVB	53.5912	36.4641	7.73481	2.20994
294	FVB	39.4737	46.0526	6.57895	7.89474
276	FVB	52.0833	34.7222	9.72222	3.47222
277	FVB	39.6104	46.7532	9.74026	3.8961
180	CBA	2.43902	81.3008	1.62602	14.6341
184	CBA	21.2121	33.3333	12.1212	33.3333
185	CBA	12.9032	29.0323	1.6129	56.4516
186	CBA	62.1212	36.3636	1.51515	0
197	CBA	28.9474	42.1053	23.6842	5.26316
530	B6J	71.0256	21.5385	6.15385	1.28205
531	B6J	51.2281	45.614	2.63158	0.526316
533	B6J	74.2373	19.322	4.40678	2.0339
529	B6J	71.2707	19.337	6.62983	2.76243
532	B6J	55.6338	36.4437	4.92958	2.99296
