## Supplementary material for "Separation slang – Laboratory mice use low-frequency call repertoire during physical separation": Archive containing .xlsx files for each figure.: Source data Fig. 6I.xlsx

### Sheet: Tabelle1
Average call rate (calls/min) of both FVB, CBA, and B6J same-sex mouse dyads during separation (Fig. 6I)
Call rate (calls/min) per same-sex mouse dyad
ID	strain	calls/min
340	FVB	5.13333
341	FVB	10.6667
350	FVB	6.8
351	FVB	10.1333
353	FVB	7.26667
354	FVB	5.53333
370	FVB	8.2
371	FVB	17.9333
373	FVB	5.06667
380	FVB	9.4
288	FVB	4.8
291	FVB	7.4
315	FVB	5.73333
316	FVB	9.46667
322	FVB	9.2
327	FVB	2.8
328	FVB	6.53333
335	FVB	12.0667
294	FVB	5.06667
276	FVB	9.6
277	FVB	10.2667
180	CBA	8.2
184	CBA	2.2
185	CBA	4.13333
186	CBA	4.4
197	CBA	2.53333
530	B6J	26
531	B6J	38
533	B6J	39.3333
529	B6J	24.1333
532	B6J	37.8667
