## Supplementary material for "Separation slang – Laboratory mice use low-frequency call repertoire during physical separation": Archive containing .xlsx files for each figure.: Source data Fig. 6J.xlsx

### Sheet: Tabelle1
Average peak frequency (kHz) of both FVB, CBA, and B6J same-sex mouse dyads during separation (Fig. 6J)
Peak frequency (kHz) per same-sex mouse dyad
ID	strain	peak freq. (kHz)
340	FVB	28.0043
341	FVB	20.6942
350	FVB	30.4112
351	FVB	34.8706
353	FVB	19.8625
354	FVB	32.8929
370	FVB	27.3229
371	FVB	31.3177
373	FVB	30.2933
380	FVB	19.6059
288	FVB	13.3528
291	FVB	24.5487
315	FVB	18.0385
316	FVB	25.2719
322	FVB	21.9176
327	FVB	26.592
328	FVB	32.1698
335	FVB	21.0008
294	FVB	24.8611
276	FVB	21.7614
277	FVB	18.7667
180	CBA	18.5909
184	CBA	50.7335
185	CBA	57.7964
186	CBA	19.3717
197	CBA	29.0912
530	B6J	23.4735
531	B6J	15.3145
533	B6J	21.5056
529	B6J	25.1199
532	B6J	22.4298
