## Supplementary material for "Separation slang – Laboratory mice use low-frequency call repertoire during physical separation": Archive containing .xlsx files for each figure.: Source data Fig. 6K.xlsx

### Sheet: Tabelle1
Average bandwidth (kHz) of both FVB, CBA, and B6J same-sex mouse dyads during separation (Fig. 6K)
Bandwidth (kHz) per same-sex mouse dyad
ID	strain	bandwidth (kHz)
340	FVB	35.8866
341	FVB	26.8498
350	FVB	31.9239
351	FVB	35.2369
353	FVB	41.3677
354	FVB	34.8171
370	FVB	46.6788
371	FVB	39.4063
373	FVB	31.8749
380	FVB	20.9991
288	FVB	24.5355
291	FVB	28.3882
315	FVB	32.3179
316	FVB	41.0315
322	FVB	33.7811
327	FVB	16.4206
328	FVB	30.6348
335	FVB	33.6774
294	FVB	30.0858
276	FVB	33.3468
277	FVB	30.5901
180	CBA	7.03642
184	CBA	14.6071
185	CBA	16.9374
186	CBA	28.7578
197	CBA	24.9494
530	B6J	40.1293
531	B6J	27.1997
533	B6J	44.4629
529	B6J	40.445
532	B6J	37.2417
