## Supplementary material for "Separation slang – Laboratory mice use low-frequency call repertoire during physical separation": Archive containing .xlsx files for each figure.: Source data Fig. 6L.xlsx

### Sheet: Tabelle1
Average call length (ms) of both FVB, CBA, and B6J same-sex mouse dyads during separation (Fig. 6L)
Call length (ms) per same-sex mouse dyad
ID	strain	call length (ms)
340	FVB	15.7855
341	FVB	14.6924
350	FVB	18.3284
351	FVB	19.5235
353	FVB	20.045
354	FVB	18.1773
370	FVB	21.058
371	FVB	18.2269
373	FVB	18.4832
380	FVB	15.5263
288	FVB	16.1468
291	FVB	15.9604
315	FVB	18.3565
316	FVB	23.1006
322	FVB	19.73
327	FVB	10.6598
328	FVB	17.3439
335	FVB	20.2648
294	FVB	16.3304
276	FVB	18.1712
277	FVB	20.1757
180	CBA	10.9852
184	CBA	8.75979
185	CBA	15.1472
186	CBA	15.3714
197	CBA	14.0685
530	B6J	20.6359
531	B6J	18.3991
533	B6J	21.2939
529	B6J	19.2275
532	B6J	18.5478
