## Supplementary material for "Separation slang – Laboratory mice use low-frequency call repertoire during physical separation": Archive containing .xlsx files for each figure.: Source data Fig. 7E-H.xlsx

### Sheet: Tabelle1
Average relative call distribution (%) of same-sex mouse dyads during separation by a divider with differently sized holes(Fig. 7E - H)
Relative distribution (%) per same-sex mouse dyad
		Separation
ID	hole size	Noisy	LFV	MFV	USV
340	small	49.3506	32.4675	14.2857	3.8961
341	small	31.25	58.125	9.375	1.25
350	small	45.098	27.451	5.88235	21.5686
351	small	43.4211	30.9211	2.63158	23.0263
353	small	55.9633	33.945	6.42202	3.66972
354	small	40.9639	25.3012	15.6627	18.0723
370	small	63.4146	21.1382	9.7561	5.69106
371	small	50.1859	26.7658	6.3197	16.7286
373	small	44.7368	32.8947	15.7895	6.57895
380	small	26.2411	62.4113	5.67376	5.67376
288	small	26.3889	70.8333	2.77778	0
291	small	35.1351	41.4414	16.2162	7.20721
315	small	48.8372	41.8605	5.81395	3.48837
316	small	64.7887	23.2394	7.74648	4.22535
322	small	58.6957	31.1594	6.52174	3.62319
327	small	21.4286	52.381	11.9048	14.2857
328	small	42.8571	36.7347	3.06122	17.3469
335	small	53.5912	36.4641	7.73481	2.20994
294	small	39.4737	46.0526	6.57895	7.89474
276	small	52.0833	34.7222	9.72222	3.47222
277	small	39.6104	46.7532	9.74026	3.8961
489	large	19.0476	79.8942	0.529101	0.529101
490	large	43.0769	52.3077	3.69231	0.923077
491	large	12.7907	86.6279	0.581395	0
492	large	17.134	80.3738	0.623053	1.86916
439	large	25.8065	72.8111	0.460829	0.921659
440	large	31.4961	68.5039	0	0
441	large	14.876	79.3388	2.47934	3.30579
442	large	13.2812	85.1562	0.78125	0.78125
462	no holes	32.0755	40.566	8.49057	18.8679
463	no holes	45.7143	40	4.28571	10
464	no holes	25.7143	57.1429	11.4286	5.71429
469	no holes	27.4074	58.5185	5.92593	8.14815
470	no holes	51.3158	35.5263	7.89474	5.26316
471	no holes	73.7226	18.9781	1.45985	5.83942
461	no holes	53.6082	42.268	3.09278	1.03093
472	no holes	46.3768	43.4783	5.7971	4.34783
