## Supplementary material for "Separation slang – Laboratory mice use low-frequency call repertoire during physical separation": Archive containing .xlsx files for each figure.: Source data Fig. 7I.xlsx

### Sheet: Tabelle1
Average call rate (calls/min) of same-sex mouse dyads during separation by a divider with different hole sizes (Fig. 7I)
Call rate (calls/min) per same-sex mouse dyad
ID	hole size	calls/min
340	small	5.13333
341	small	10.6667
350	small	6.8
351	small	10.1333
353	small	7.26667
354	small	5.53333
370	small	8.2
371	small	17.9333
373	small	5.06667
380	small	9.4
288	small	4.8
291	small	7.4
315	small	5.73333
316	small	9.46667
322	small	9.2
327	small	2.8
328	small	6.53333
335	small	12.0667
294	small	5.06667
276	small	9.6
277	small	10.2667
489	large	12.6
490	large	21.6667
491	large	11.4667
492	large	21.4
439	large	14.4667
440	large	8.46667
441	large	8.06667
442	large	8.53333
462	no holes	7.06667
463	no holes	4.66667
464	no holes	4.66667
469	no holes	18
470	no holes	5.06667
471	no holes	9.13333
461	no holes	6.46667
472	no holes	13.8
