## Supplementary material for "Separation slang – Laboratory mice use low-frequency call repertoire during physical separation": Archive containing .xlsx files for each figure.: Source data Fig. 7J.xlsx

### Sheet: Tabelle1
Average peak frequency (kHz) of same-sex mouse dyads during separation by a divider with differently sized holes (Fig. 7J)
Peak frequency (kHz) per same-sex mouse dyad
ID	hole size	peak freq. (kHz)
340	small	28.0043
341	small	20.6942
350	small	30.4112
351	small	34.8706
353	small	19.8625
354	small	32.8929
370	small	27.3229
371	small	31.3177
373	small	30.2933
380	small	19.6059
288	small	13.3528
291	small	24.5487
315	small	18.0385
316	small	25.2719
322	small	21.9176
327	small	26.592
328	small	32.1698
335	small	21.0008
294	small	24.8611
276	small	21.7614
277	small	18.7667
489	large	7.70643
490	large	11.6573
491	large	8.02698
492	large	8.34374
439	large	7.60546
440	large	8.06446
441	large	13.1066
442	large	8.51607
462	no holes	31.6233
463	no holes	19.9521
464	no holes	17.3169
469	no holes	23.2334
470	no holes	14.7953
471	no holes	15.4728
461	no holes	11.9683
472	no holes	14.6746
