## Supplementary material for "Separation slang – Laboratory mice use low-frequency call repertoire during physical separation": Archive containing .xlsx files for each figure.: Source data Fig. 7K.xlsx

### Sheet: Tabelle1
Average bandwidth (kHz) of same-sex mouse dyads during separation by a divider with differently sized holes (Fig. 7K)
Bandwidth (kHz) per same-sex mouse dyad
ID	hole size	bandwidth (kHz)
340	small	35.8866
341	small	26.8498
350	small	31.9239
351	small	35.2369
353	small	41.3677
354	small	34.8171
370	small	46.6788
371	small	39.4063
373	small	31.8749
380	small	20.9991
288	small	24.5355
291	small	28.3882
315	small	32.3179
316	small	41.0315
322	small	33.7811
327	small	16.4206
328	small	30.6348
335	small	33.6774
294	small	30.0858
276	small	33.3468
277	small	30.5901
489	large	9.9565
490	large	19.1665
491	large	12.5633
492	large	16.8997
439	large	14.1322
440	large	12.4855
441	large	16.141
442	large	13.8211
462	no holes	26.752
463	no holes	25.6378
464	no holes	23.5196
469	no holes	24.9371
470	no holes	28.5555
471	no holes	40.9594
461	no holes	32.3716
472	no holes	25.3201
