## Supplementary material for "Separation slang – Laboratory mice use low-frequency call repertoire during physical separation": Archive containing .xlsx files for each figure.: Source data Fig. 7L.xlsx

### Sheet: Tabelle1
Average call length (ms) of same-sex mouse dyads during separation by a divider with differently sized holes (Fig. 7L)
Call length (ms) per same-sex mouse dyad
ID	hole size	call length (ms)
340	small	15.7855
341	small	14.6924
350	small	18.3284
351	small	19.5235
353	small	20.045
354	small	18.1773
370	small	21.058
371	small	18.2269
373	small	18.4832
380	small	15.5263
288	small	16.1468
291	small	15.9604
315	small	18.3565
316	small	23.1006
322	small	19.73
327	small	10.6598
328	small	17.3439
335	small	20.2648
294	small	16.3304
276	small	18.1712
277	small	20.1757
489	large	14.4137
490	large	17.9259
491	large	16.3848
492	large	15.6464
439	large	14.6124
440	large	14.542
441	large	14.4332
442	large	17.3545
462	no holes	23.6165
463	no holes	29.9291
464	no holes	26.9032
469	no holes	24.3748
470	no holes	31.3318
471	no holes	30.7419
461	no holes	34.2196
472	no holes	26.3612
