## Supplementary material for "Separation slang – Laboratory mice use low-frequency call repertoire during physical separation": Archive containing .xlsx files for each figure.: Source data Fig. 8 Suppl 1 E-H.xlsx

### Sheet: Tabelle1
Average relative call distribution (%) of female same-sex mouse dyads treated with buspirone and vehicle, or untreated during separation (Fig. 8 Suppl 1 E - H)
Relative distribution (%) per same-sex mouse dyad
Separation
ID	573		597		615		622
Treatment	buspirone	vehicle	vehicle	buspirone	buspirone	vehicle	vehicle	buspirone
Noisy	61.6822	40	61.4754	70.3704	29.771	6.45161	37.9747	35.1852
LFV	35.0467	52.5	33.1967	28.3951	38.9313	19.3548	49.3671	44.4444
MFV	1.86916	7.5	3.68852	0	6.87023	2.15054	1.26582	3.7037
USV	1.40187	0	1.63934	1.23457	24.4275	72.043	11.3924	16.6667
		Vehicle --> Buspirone
		Buspirone --> Vehicle
