## Supplementary material for "Separation slang – Laboratory mice use low-frequency call repertoire during physical separation": Archive containing .xlsx files for each figure.: Source data Fig. 8 Suppl 1 I.xlsx

### Sheet: Tabelle1
Average call rate (calls/min) of female same-sex mouse dyads treated with buspirone and vehicle during separation (Fig. 8 Suppl. 1 I)
Call rate (calls/min) per same-sex mouse dyad
ID	573		597		615		622
Treatment	buspirone	vehicle	vehicle	buspirone	buspirone	vehicle	vehicle	buspirone
calls/min	14.2667	5.33333	16.2667	5.4	8.73333	6.2	5.26667	3.6
		Vehicle --> Buspirone
		Buspirone --> Vehicle
