## Supplementary material for "Separation slang – Laboratory mice use low-frequency call repertoire during physical separation": Archive containing .xlsx files for each figure.: Source data Fig. 8 Suppl 1 J.xlsx

### Sheet: Tabelle1
Average peak frequency (kHz) of female same-sex mouse dyads treated with buspirone and vehicle during separation (Fig. 8 Suppl 1 J)
Peak frequency (kHz) per same-sex mouse dyad
ID	573		597		615		622
Treatment	buspirone	vehicle	vehicle	buspirone	buspirone	vehicle	vehicle	buspirone
peak freq. (kHz)	18.2818	17.0403	22.0705	24.6187	38.1946	66.3594	25.6498	28.3744
		Vehicle --> Buspirone
		Buspirone --> Vehicle
