## Supplementary material for "Separation slang – Laboratory mice use low-frequency call repertoire during physical separation": Archive containing .xlsx files for each figure.: Source data Fig. 8 Suppl 1 K.xlsx

### Sheet: Tabelle1
Average bandwidth (kHz) of female same-sex mouse dyads treated with buspirone and vehicle during separation (Fig. 8 Suppl 1 K)
Bandwidth (kHz) per same-sex mouse dyad
ID	573		597		615		622
Treatment	buspirone	vehicle	vehicle	buspirone	buspirone	vehicle	vehicle	buspirone
bandwidth (kHz)	38.7266	22.4561	40.2518	48.4172	20.4226	20.6256	24.0862	33.7363
		Vehicle --> Buspirone
		Buspirone --> Vehicle
