## Supplementary material for "Separation slang – Laboratory mice use low-frequency call repertoire during physical separation": Archive containing .xlsx files for each figure.: Source data Fig. 8 Suppl 1 L.xlsx

### Sheet: Tabelle1
Average call length (ms) of female same-sex mouse dyads treated with buspirone and vehicle during separation (Fig. 8 Suppl 1 L)
Call length (ms) per same-sex mouse dyad
ID	573		597		615		622
Treatment	buspirone	vehicle	vehicle	buspirone	buspirone	vehicle	vehicle	buspirone
call length (ms)	24.3579	18.0721	19.9134	21.9431	16.2524	19.3146	16.4786	15.9883
		Vehicle --> Buspirone
		Buspirone --> Vehicle
