## Supplementary material for "Separation slang – Laboratory mice use low-frequency call repertoire during physical separation": Archive containing .xlsx files for each figure.: Source data Fig. 8E-H.xlsx

### Sheet: Tabelle1
Average relative call distribution (%) of male same-sex mouse dyads treated with buspirone and vehicle, or untreated during separation (Fig. 8E - H)
Relative distribution (%) per same-sex mouse dyad
Separation
ID	572		574		599		616		617		341	350	353	373	380	288	291	322	327	328	294
Treatment	vehicle	buspirone	buspirone	vehicle	buspirone	vehicle	buspirone	vehicle	vehicle	buspirone	untreated	untreated	untreated	untreated	untreated	untreated	untreated	untreated	untreated	untreated	untreated
Noisy	66.3265	48.5714	33.3333	54.9133	61.8357	45.4094	53.5714	64.3357	33.3333	8	31.25	45.098	55.9633	44.7368	26.2411	26.3889	35.1351	58.6957	21.4286	42.8571	39.4737
LFV	28.5714	42.8571	47.2222	38.1503	35.2657	46.6501	28.5714	29.7203	62.5	90	58.125	27.451	33.945	32.8947	62.4113	70.8333	41.4414	31.1594	52.381	36.7347	46.0526
MFV	2.04082	2.85714	13.8889	3.46821	1.44928	4.4665	3.57143	2.7972	3.125	2	9.375	5.88235	6.42202	15.7895	5.67376	2.77778	16.2162	6.52174	11.9048	3.06122	6.57895
USV	3.06122	5.71429	5.55556	3.46821	1.44928	3.47395	14.2857	3.14685	1.04167	0	1.25	21.5686	3.66972	6.57895	5.67376	0	7.20721	3.62319	14.2857	17.3469	7.89474
		Vehicle --> Buspirone
		Buspirone --> Vehicle
