## Supplementary material for "Separation slang – Laboratory mice use low-frequency call repertoire during physical separation": Archive containing .xlsx files for each figure.: Source data Fig. 8I.xlsx

### Sheet: Tabelle1
Average call rate (calls/min) of male same-sex mouse dyads treated with buspirone, vehicle or untreated during separation (Fig. 8I)
Call rate (calls/min) per same-sex mouse dyad
ID	572		574		599		616		617		341	350	353	373	380	288	291	322	327	328	294
Treatment	vehicle	buspirone	buspirone	vehicle	buspirone	vehicle	buspirone	vehicle	vehicle	buspirone	untreated	untreated	untreated	untreated	untreated	untreated	untreated	untreated	untreated	untreated	untreated
calls/min	6.53333	4.66667	2.4	11.5333	13.8	26.8667	1.86667	19.0667	6.4	3.33333	10.6667	6.8	7.26667	5.06667	9.4	4.8	7.4	9.2	2.8	6.53333	5.06667
		Vehicle --> Buspirone
		Buspirone --> Vehicle
