## Supplementary material for "Separation slang – Laboratory mice use low-frequency call repertoire during physical separation": Archive containing .xlsx files for each figure.: Source data Fig. 8J.xlsx

### Sheet: Tabelle1
Average peak frequency (kHz) of same-sex mouse dyads treated with buspirone, vehicle or untreated during separation (Fig. 8J)
Peak frequency (kHz) per same-sex mouse dyad
ID	572		574		599		616		617		341	350	353	373	380	288	291	322	327	328	294
Treatment	vehicle	buspirone	buspirone	vehicle	buspirone	vehicle	buspirone	vehicle	vehicle	buspirone	untreated	untreated	untreated	untreated	untreated	untreated	untreated	untreated	untreated	untreated	untreated
peak freq. (kHz)	24.6318	22.2613	27.4758	25.9391	17.5177	21.7756	30.0471	23.9719	18.3651	15.3158	20.6942	30.4112	19.8625	30.2933	19.6059	13.3528	24.5487	21.9176	26.592	32.1698	24.8611
		Vehicle --> Buspirone
		Buspirone --> Vehicle
