## Supplementary material for "Separation slang – Laboratory mice use low-frequency call repertoire during physical separation": Archive containing .xlsx files for each figure.: Source data Fig. 8K.xlsx

### Sheet: Tabelle1
Average bandwidth (kHz) of male same-sex mouse dyads treated with buspirone, vehicle or untreated during separation (Fig. 8K)
Bandwidth (kHz) per same-sex mouse dyad
ID	572		574		599		616		617		341	350	353	373	380	288	291	322	327	328	294
Treatment	vehicle	buspirone	buspirone	vehicle	buspirone	vehicle	buspirone	vehicle	vehicle	buspirone	untreated	untreated	untreated	untreated	untreated	untreated	untreated	untreated	untreated	untreated	untreated
bandwidth (kHz)	40.6779	27.9155	23.2859	36.9791	35.709	29.7325	51.3892	39.4463	18.914	8.05168	26.8498	31.9239	41.3677	31.8749	20.9991	24.5355	28.3882	33.7811	16.4206	30.6348	30.0858
		Vehicle --> Buspirone
		Buspirone --> Vehicle
