## Supplementary material for "Separation slang – Laboratory mice use low-frequency call repertoire during physical separation": Archive containing .xlsx files for each figure.: Source data Fig. 8L.xlsx

### Sheet: Tabelle1
Average call length (ms) of male same-sex mouse dyads treated with buspirone, vehicle or untreated during separation (Fig. 8L)
Call length (ms) per same-sex mouse dyad
ID	572		574		599		616		617		341	350	353	373	380	288	291	322	327	328	294
Treatment	vehicle	buspirone	buspirone	vehicle	buspirone	vehicle	buspirone	vehicle	vehicle	buspirone	untreated	untreated	untreated	untreated	untreated	untreated	untreated	untreated	untreated	untreated	untreated
call length (ms)	21.3567	17.1573	14.8568	17.4226	24.0417	18.4914	20.5938	21.1836	13.4834	10.7514	14.6924	18.3284	20.045	18.4832	15.5263	16.1468	15.9604	19.73	10.6598	17.3439	16.3304
		Vehicle --> Buspirone
		Buspirone --> Vehicle
